# Genetic regulation of RNA splicing in human pancreatic islets

**DOI:** 10.1101/2021.11.11.468254

**Authors:** Goutham Atla, Silvia Bonas-Guarch, Anthony Beucher, Mirabai Cuenca-Ardura, Javier Garcia-Hurtado, Ignasi Moran, the T2DSystems consortium, Manuel Irimia, Rashmi B Prasad, Anna L. Gloyn, Lorella Marselli, Mara Suleiman, Thierry Berney, Eelco J P de Koning, Julie Kerr-Conte, Francois Pattou, Lorenzo Piemonti, Jorge Ferrer

## Abstract

Genetic variants that influence transcriptional regulation in pancreatic islets play a major role in the susceptibility to type 2 diabetes (T2D). For many susceptibility loci, however, the mechanisms are unknown. We examined splicing QTLs (sQTLs) in islets from 399 donors and observed that genetic variation has a widespread influence on splicing of genes with important functions in islet biology. In parallel, we profiled expression QTLs, and used transcriptome-wide association and co-localization studies to assign islet sQTLs or eQTLs to T2D susceptibility signals that lacked candidate effector genes. We found novel T2D associations, including an sQTL that creates a nonsense isoform in *ERO1B*, a regulator of ER-stress and proinsulin biosynthesis. The expanded list of T2D risk effectors revealed overrepresented pathways, including regulators of G-protein-mediated cAMP production. This data exposes an underappreciated layer of genetic regulation in pancreatic islets, and nominates molecular mediators of T2D susceptibility.
