## Supplementary material for "Genetic regulation of RNA splicing in human pancreatic islets": Table S10

### Sheet: This study
Gene	GeneType	Trait	Molecular mechanism	Pancreatic islet cell expression	Pancreatic islet cell expression
ADCY5	protein_coding	Glycemic;T2D	GeneExpression	Alpha,Ductal,Beta,Delta	Ductal,Endocrine
ALAS1	protein_coding	Glycemic	GeneExpression	Delta,Alpha,Beta,Acinar,Ductal,Gamma	Acinar,Ductal,Endocrine
ANK1	protein_coding	T2D	Splicing	Ductal,Beta,Delta	Ductal,Endocrine
AP000769.1	pseudogene	T2D	Splicing	Delta,Alpha,Beta,Acinar,Ductal,Gamma	Acinar,Ductal,Endocrine
AP3S2	protein_coding	T2D	Both	Delta,Alpha,Beta,Acinar,Ductal,Gamma	Acinar,Ductal,Endocrine
ARL6IP4	protein_coding	T2D	Splicing	Delta,Alpha,Beta,Acinar,Ductal,Gamma	Acinar,Ductal,Endocrine
ATP5G1	protein_coding	T2D	Splicing	Delta,Alpha,Beta,Acinar,Ductal,Gamma	Acinar,Ductal,Endocrine
B3GALNT2	protein_coding	T2D	GeneExpression	Alpha,Beta,Acinar,Ductal,Gamma	Acinar,Ductal,Endocrine
BDH2	protein_coding	T2D	GeneExpression	Delta,Alpha,Beta,Acinar,Ductal,Gamma	Acinar,Ductal,Endocrine
BMP8A	protein_coding	T2D	GeneExpression	Alpha,Delta	Endocrine
BSN-AS2	LncRNA	Glycemic	GeneExpression	Delta	Endocrine
BTAF1	protein_coding	T2D	Splicing	Delta,Alpha,Beta,Acinar,Ductal,Gamma	Acinar,Ductal,Endocrine
C15orf38	protein_coding	T2D	Splicing	Delta,Alpha,Beta,Acinar,Ductal,Gamma	Acinar,Ductal,Endocrine
C15orf38-AP3S2	protein_coding	T2D	GeneExpression	Delta,Alpha,Beta,Acinar,Ductal,Gamma	Acinar,Ductal,Endocrine
C2CD4B	protein_coding	Glycemic;T2D	GeneExpression	Alpha,Gamma	Endocrine
CAMK1D	protein_coding	T2D	GeneExpression	Ductal,Acinar,Delta,Gamma	Acinar,Ductal,Endocrine
CARD9	protein_coding	T2D	GeneExpression	Gamma,Beta,Delta	Endocrine
CCDC67	protein_coding	T2D	GeneExpression	Alpha,Gamma,Beta,Delta	Endocrine
CCDC92	protein_coding	Glycemic;T2D	Splicing	Delta,Alpha,Beta,Ductal,Gamma	Ductal,Endocrine
CD101	protein_coding	T2D	GeneExpression	NA	NA
CDK2AP1	protein_coding	T2D	GeneExpression	Alpha,Gamma,Beta,Delta	Endocrine
CDKN2B-AS1	LncRNA	Glycemic;T2D	GeneExpression	NA	NA
CEP68	protein_coding	Glycemic;T2D	GeneExpression	Alpha,Gamma,Beta,Delta	Endocrine
CTBP1	protein_coding	T2D	Splicing	Delta,Alpha,Beta,Acinar,Gamma,Ductal	Acinar,Ductal,Endocrine
CTC-228N24.3	LncRNA	T2D	GeneExpression	Delta,Alpha,Beta,Ductal,Gamma	Ductal,Endocrine
CTRB2	protein_coding	T2D	Splicing	Acinar	Acinar
DGKB	protein_coding	Glycemic;T2D	GeneExpression	Gamma,Beta,Delta	Endocrine
DNLZ	protein_coding	T2D	GeneExpression	NA	NA
EFCAB13	protein_coding	Glycemic	Splicing	Alpha,Gamma,Beta	Endocrine
EIF3M	protein_coding	T2D	Splicing	Delta,Alpha,Beta,Acinar,Ductal,Gamma	Acinar,Ductal,Endocrine
ENSG00000255794	LncRNA	Glycemic	GeneExpression	Alpha,Gamma,Beta,Delta	Endocrine
ERO1LB	protein_coding	T2D	Splicing	Delta,Alpha,Beta,Acinar,Ductal,Gamma	Acinar,Ductal,Endocrine
FAM57A	protein_coding	T2D	Splicing	Delta,Alpha,Beta,Acinar,Ductal,Gamma	Acinar,Ductal,Endocrine
FOXA2	protein_coding	Glycemic	Splicing	Delta,Alpha,Beta,Acinar,Ductal,Gamma	Acinar,Ductal,Endocrine
FOXN3	protein_coding	Glycemic	GeneExpression	Delta,Alpha,Beta,Acinar,Ductal,Gamma	Acinar,Ductal,Endocrine
FTMT23100038673.1_NDUFAF6	LncRNA	Glycemic	Splicing	NA	NA
G6PC2	protein_coding	Glycemic	Splicing	Alpha,Gamma,Beta,Delta	Endocrine
GLP1R	protein_coding	Glycemic	Splicing	Gamma,Beta,Delta	Endocrine
GPN1	protein_coding	Glycemic	Splicing	Delta,Alpha,Beta,Acinar,Ductal,Gamma	Acinar,Ductal,Endocrine
GPSM1	protein_coding	Glycemic;T2D	Both	Gamma,Beta,Delta	Endocrine
GRB10	protein_coding	Glycemic	Splicing	Delta,Alpha,Beta,Acinar,Ductal,Gamma	Acinar,Ductal,Endocrine
GTPBP10	protein_coding	Glycemic	Splicing	Delta,Alpha,Beta,Acinar,Ductal	Acinar,Ductal,Endocrine
HAUS6	protein_coding	T2D	GeneExpression	Alpha,Ductal	Ductal,Endocrine
HERC1	protein_coding	T2D	Splicing	Delta,Alpha,Beta,Acinar,Ductal,Gamma	Acinar,Ductal,Endocrine
HI-LNC77	de_novo_lncRNA	Glycemic;T2D	GeneExpression	NA	NA
HMG20A	protein_coding	Glycemic;T2D	GeneExpression	Delta,Alpha,Beta,Acinar,Ductal,Gamma	Acinar,Ductal,Endocrine
HOTAIRM1	LncRNA	Glycemic	Splicing	NA	NA
IGF2BP2	protein_coding	Glycemic;T2D	GeneExpression	Ductal,Delta	Ductal,Endocrine
ITFG3	protein_coding	T2D	GeneExpression	Delta,Alpha,Beta,Acinar,Ductal,Gamma	Acinar,Ductal,Endocrine
KIF9	protein_coding	T2D	Splicing	Alpha,Ductal,Delta	Ductal,Endocrine
KLHL42	protein_coding	T2D	GeneExpression	Delta,Alpha,Beta,Acinar,Ductal,Gamma	Acinar,Ductal,Endocrine
KRTCAP3	protein_coding	T2D	Splicing	Delta,Alpha,Beta,Acinar,Ductal	Acinar,Ductal,Endocrine
LINC00261	LncRNA	Glycemic	Both	Delta,Alpha,Beta,Ductal,Gamma	Ductal,Endocrine
LMO1	protein_coding	Glycemic	Splicing	Delta,Alpha,Beta,Ductal,Gamma	Ductal,Endocrine
MADD	protein_coding	Glycemic	GeneExpression	Delta,Alpha,Beta,Ductal,Gamma	Ductal,Endocrine
MAN2C1	protein_coding	T2D	Splicing	Delta,Alpha,Beta,Acinar,Ductal,Gamma	Acinar,Ductal,Endocrine
MBNL1	protein_coding	Glycemic	Splicing	Delta,Alpha,Beta,Acinar,Ductal,Gamma	Acinar,Ductal,Endocrine
MPHOSPH9	protein_coding	T2D	Splicing	Delta,Alpha,Beta,Acinar,Ductal,Gamma	Acinar,Ductal,Endocrine
MRPL45P2	pseudogene	Glycemic	Splicing	Alpha	Endocrine
NC_000006.11	LncRNA	T2D	Splicing	NA	NA
NDUFAF6	protein_coding	Glycemic	Splicing	Alpha,Ductal,Beta,Delta	Ductal,Endocrine
NFX1	protein_coding	Glycemic	GeneExpression	Delta,Alpha,Beta,Acinar,Ductal,Gamma	Acinar,Ductal,Endocrine
NHSL1	protein_coding	T2D	Splicing	Delta,Alpha,Beta,Ductal,Gamma	Ductal,Endocrine
NPEPL1	protein_coding	T2D	Splicing	Delta,Alpha,Beta,Ductal,Gamma	Ductal,Endocrine
NT5DC2	protein_coding	Glycemic	Splicing	Alpha,Beta,Delta	Endocrine
PAM	protein_coding	T2D	Splicing	Delta,Alpha,Beta,Acinar,Ductal,Gamma	Acinar,Ductal,Endocrine
PCBD1	protein_coding	T2D	GeneExpression	Delta,Alpha,Beta,Acinar,Ductal,Gamma	Acinar,Ductal,Endocrine
PLEKHA1	protein_coding	T2D	GeneExpression	Delta,Alpha,Beta,Acinar,Ductal,Gamma	Acinar,Ductal,Endocrine
PPIP5K2	protein_coding	T2D	Splicing	Delta,Alpha,Beta,Acinar,Ductal,Gamma	Acinar,Ductal,Endocrine
PTGFRN	protein_coding	T2D	GeneExpression	Delta,Alpha,Beta,Acinar,Ductal	Acinar,Ductal,Endocrine
PTPRJ	protein_coding	Glycemic	Splicing	Delta,Alpha,Beta,Ductal,Gamma	Ductal,Endocrine
RGS17	protein_coding	Glycemic	GeneExpression	Delta,Alpha,Beta,Ductal,Gamma	Ductal,Endocrine
RGS19	protein_coding	T2D	GeneExpression	Gamma,Beta	Endocrine
RNF6	protein_coding	T2D	GeneExpression	Delta,Alpha,Beta,Acinar,Ductal,Gamma	Acinar,Ductal,Endocrine
RP11-282O18.3	LncRNA	T2D	GeneExpression	Delta,Alpha,Beta,Ductal,Gamma	Ductal,Endocrine
RPL8	protein_coding	T2D	Both	Delta,Alpha,Beta,Acinar,Ductal,Gamma	Acinar,Ductal,Endocrine
SCAMP3	protein_coding	T2D	Splicing	Delta,Alpha,Beta,Acinar,Ductal,Gamma	Acinar,Ductal,Endocrine
SLC12A8	protein_coding	T2D	GeneExpression	Delta,Alpha,Acinar,Ductal,Gamma	Acinar,Ductal,Endocrine
SLC2A1	protein_coding	Glycemic	GeneExpression	Alpha,Ductal,Beta,Delta	Ductal,Endocrine
SLC39A13	protein_coding	Glycemic	Splicing	Delta,Alpha,Beta,Ductal,Gamma	Ductal,Endocrine
SMCO4	protein_coding	T2D	GeneExpression	Alpha,Gamma,Ductal,Acinar	Acinar,Ductal,Endocrine
SNAPC4	protein_coding	Glycemic	Splicing	Ductal,Delta	Ductal,Endocrine
SNX11	protein_coding	T2D	Splicing	Delta,Alpha,Beta,Ductal,Gamma	Ductal,Endocrine
ST6GAL1	protein_coding	T2D	GeneExpression	Ductal,Beta,Delta,Gamma	Ductal,Endocrine
STARD10	protein_coding	Glycemic;T2D	Both	Delta,Alpha,Beta,Acinar,Ductal,Gamma	Acinar,Ductal,Endocrine
STEAP2	protein_coding	Glycemic	Both	Delta,Alpha,Beta,Ductal,Gamma	Ductal,Endocrine
STRG171455	de_novo_lncRNA	Glycemic	GeneExpression	NA	NA
STRT06196569	de_novo_lncRNA	Glycemic	Splicing	NA	NA
TMEM45A	protein_coding	Glycemic	GeneExpression	Delta,Alpha,Beta,Acinar,Ductal,Gamma	Acinar,Ductal,Endocrine
UBE2E2	protein_coding	T2D	GeneExpression	Delta,Alpha,Beta,Acinar,Ductal,Gamma	Acinar,Ductal,Endocrine
VSNL1	protein_coding	T2D	GeneExpression	Alpha,Gamma,Delta	Endocrine
WARS	protein_coding	Glycemic	Splicing	Delta,Alpha,Beta,Acinar,Ductal,Gamma	Acinar,Ductal,Endocrine
WDR82	protein_coding	Glycemic	GeneExpression	Delta,Alpha,Beta,Acinar,Ductal,Gamma	Acinar,Ductal,Endocrine
ZBED3-AS1	LncRNA	Glycemic;T2D	GeneExpression	Beta,Delta	Endocrine
ZNF277	protein_coding	T2D	Splicing	Delta,Alpha,Beta,Acinar,Ductal,Gamma	Acinar,Ductal,Endocrine
ZNF34	protein_coding	T2D	GeneExpression	Delta,Alpha,Beta,Ductal,Gamma	Ductal,Endocrine
ZNF664	protein_coding	Glycemic;T2D	Splicing	Delta,Alpha,Beta,Ductal,Gamma	Ductal,Endocrine

### Sheet: InsPIRE
Gene	GeneType	MolecularMechanism	Pancreatic islet cell expression	Pancreatic islet cell expression
ADCY5	protein_coding	Expression	Alpha,Ductal,Beta,Delta	Ductal,Endocrine
AP3S2	protein_coding	Expression	Delta,Alpha,Beta,Acinar,Ductal,Gamma	Acinar,Ductal,Endocrine
C15orf38-AP3S2	protein_coding	Expression	Delta,Alpha,Beta,Acinar,Ductal,Gamma	Acinar,Ductal,Endocrine
EIF3C	protein_coding	Expression	NA	NA
CAMK1D	protein_coding	Expression	Ductal,Acinar,Delta,Gamma	Acinar,Ductal,Endocrine
STARD10	protein_coding	Expression	Delta,Alpha,Beta,Acinar,Ductal,Gamma	Acinar,Ductal,Endocrine
CEP68	protein_coding	Expression	Alpha,Gamma,Beta,Delta	Endocrine
CLUAP1	protein_coding	Expression	Alpha,Gamma,Beta,Delta	Endocrine
CTTNBP2	protein_coding	Expression	Delta,Alpha,Beta,Ductal,Gamma	Ductal,Endocrine
DGKB	protein_coding	Expression	Gamma,Beta,Delta	Endocrine
GPSM1	protein_coding	Expression	Gamma,Beta,Delta	Endocrine
HMG20A	protein_coding	Expression	Delta,Alpha,Beta,Acinar,Ductal,Gamma	Acinar,Ductal,Endocrine
CTNNAL1	protein_coding	Expression	Delta,Alpha,Beta,Acinar,Ductal,Gamma	Acinar,Ductal,Endocrine
MADD	protein_coding	Expression	Delta,Alpha,Beta,Ductal,Gamma	Ductal,Endocrine
MARK3	protein_coding	Expression	Delta,Alpha,Beta,Acinar,Ductal,Gamma	Acinar,Ductal,Endocrine
CCDC67	protein_coding	Expression	Alpha,Gamma,Beta,Delta	Endocrine
WWP2	protein_coding	Expression	Delta,Alpha,Beta,Ductal,Gamma	Ductal,Endocrine
PHF15	protein_coding	Expression	NA	NA
PLEKHA1	protein_coding	Expression	Delta,Alpha,Beta,Acinar,Ductal,Gamma	Acinar,Ductal,Endocrine
ITGB6	protein_coding	Expression	Ductal,Acinar	Acinar,Ductal
RNF6	protein_coding	Expression	Delta,Alpha,Beta,Acinar,Ductal,Gamma	Acinar,Ductal,Endocrine
TCF7L2	protein_coding	Expression	Delta,Alpha,Beta,Acinar,Ductal	Acinar,Ductal,Endocrine
UBE2E2	protein_coding	Expression	Delta,Alpha,Beta,Acinar,Ductal,Gamma	Acinar,Ductal,Endocrine
ADRA2A	protein_coding	Expression	NA	NA
NKX6-3	protein_coding	Expression	NA	NA
KIFC2	protein_coding	Expression	NA	NA
FADS1	protein_coding	Expression	Delta,Alpha,Beta,Acinar,Ductal,Gamma	Acinar,Ductal,Endocrine
ALDOA	protein_coding	Expression	Delta,Alpha,Beta,Acinar,Ductal,Gamma	Acinar,Ductal,Endocrine
GCDH	protein_coding	Expression	NA	NA
GRB10	protein_coding	Expression	Delta,Alpha,Beta,Acinar,Ductal,Gamma	Acinar,Ductal,Endocrine
GRB14	protein_coding	Expression	Delta,Alpha,Beta,Ductal,Gamma	Ductal,Endocrine
HAUS6	protein_coding	Expression	Alpha,Ductal	Ductal,Endocrine
HMGB1	protein_coding	Expression	Delta,Alpha,Beta,Acinar,Ductal,Gamma	Acinar,Ductal,Endocrine
IGF2BP2	protein_coding	Expression	Ductal,Delta	Ductal,Endocrine
ITFG3	protein_coding	Expression	Delta,Alpha,Beta,Acinar,Ductal,Gamma	Acinar,Ductal,Endocrine
KLHL42	protein_coding	Expression	Delta,Alpha,Beta,Acinar,Ductal,Gamma	Acinar,Ductal,Endocrine
LTBP3	protein_coding	Expression	Alpha,Gamma,Ductal,Delta	Ductal,Endocrine
ABCB9	protein_coding	Expression	NA	NA
RFT1	protein_coding	Expression	Delta,Alpha,Beta,Ductal,Gamma	Ductal,Endocrine
SCD5	protein_coding	Expression	Ductal,Beta,Delta,Gamma	Ductal,Endocrine
SIX3	protein_coding	Expression	Beta	Endocrine
RP11-89K21.1	LncRNA	Expression	NA	NA
AC012354.6	miscRNA	Expression	NA	NA
AC012354.7	miscRNA	Expression	NA	NA
AC012354.8	miscRNA	Expression	NA	NA
AC012354.9	miscRNA	Expression	NA	NA
AC012354.10	miscRNA	Expression	NA	NA
AC012354.11	miscRNA	Expression	NA	NA
AC012354.12	miscRNA	Expression	NA	NA
AC012354.13	miscRNA	Expression	NA	NA
SLC12A8	protein_coding	Expression	Delta,Alpha,Acinar,Ductal,Gamma	Acinar,Ductal,Endocrine
SLC7A7	protein_coding	Expression	Delta	Endocrine
WARS	protein_coding	Expression	Delta,Alpha,Beta,Acinar,Ductal,Gamma	Acinar,Ductal,Endocrine
PDE8B	protein_coding	Expression	Delta,Alpha,Beta,Ductal,Gamma	Ductal,Endocrine
RTEL1-TNFRSF6B	protein_coding	Expression	Alpha,Ductal,Delta	Ductal,Endocrine
CCDC92	protein_coding	Expression	Delta,Alpha,Beta,Ductal,Gamma	Ductal,Endocrine
