## Supplementary material for "Genetic regulation of RNA splicing in human pancreatic islets": Table S9Table S10

### Sheet: Sheet1
								Alternative splicing in human islets					Gene expression in human islets						Other eQTL studies in human islets
chr	chr	NearestGWASGene	Independent_Lead	bp (hg19)	EffectAllele	OtherAllele	GWAS_sumstats	COLOgwaspw_Genes	COLOgwaspw_PP	COLOcoloc_Genes	COLOcoloc_PP	TWAS_Genes	COLOgwaspw_Genes	COLOgwaspw_PP	COLOcoloc_Genes	COLOcoloc_PP	TWAS_Genes	MolecularMechanism	ColocalizingGenes	eQTLStudy	GWAS_Study
1	1	SLC2A1-AS1	rs841572	43436051	A	G	FG (Chen, J et al. 2021)	NA	NA	NA	NA	NA	SLC2A1	0.995505	NA	NA	NA	Expression	NA	NA	NA
2	2	GCKR	rs780093	27742603	T	C	FG (Chen, J et al. 2021)	NA	NA	GPN1	0.869	NA	NA	NA	NA	NA	NA	Splicing	NA	NA	NA
2	2	BRE	rs115640879	28268742	T	C	FG (Chen, J et al. 2021)	NA	NA	NA	NA	GPN1	NA	NA	NA	NA	NA	Splicing	NA	NA	NA
2	2	CEP68	rs2252867	65296280	T	C	FI (Chen, J et al. 2021)	NA	NA	NA	NA	NA	CEP68	0.986548	NA	NA	NA	Expression	NA	NA	NA
2	2	NOSTRIN	rs72883292	169710158	T	C	FG (Chen, J et al. 2021)	G6PC2	1	NA	NA	NA	NA	NA	NA	NA	NA	Splicing	NA	NA	NA
2	2	SPC25	rs7582529	169742758	T	G	FG (Chen, J et al. 2021)	G6PC2	1	NA	NA	NA	NA	NA	NA	NA	NA	Splicing	NA	NA	NA
	2		rs150171632	169748691	T	C	FG (Chen, J et al. 2021)	G6PC2	1	NA	NA	NA	NA	NA	NA	NA	NA	Splicing	NA	NA	NA
2	2	G6PC2	rs111485380	169754123	T	C	FG (Chen, J et al. 2021)	G6PC2	1	NA	NA	NA	NA	NA	NA	NA	NA	Splicing	NA	NA	NA
	2		rs12623237	169756058	A	G	FG (Chen, J et al. 2021)	G6PC2	1	NA	NA	NA	NA	NA	NA	NA	NA	Splicing	NA	NA	NA
	2		rs540524	169756930	A	G	FG (Chen, J et al. 2021)	G6PC2	1	NA	NA	NA	NA	NA	NA	NA	NA	Splicing	NA	NA	NA
	2		rs1402837	169757354	T	C	FG (Chen, J et al. 2021)	G6PC2	1	NA	NA	G6PC2	NA	NA	NA	NA	NA	Splicing	NA	NA	NA
	2		rs573225	169757541	A	G	FG (Chen, J et al. 2021)	G6PC2	1	NA	NA	NA	NA	NA	NA	NA	NA	Splicing	NA	NA	NA
	2		rs560887	169763148	T	C	FG (Chen, J et al. 2021)	G6PC2	1	G6PC2	1	NA	NA	NA	NA	NA	NA	Splicing	NA	NA	NA
	2		rs492594	169764176	C	G	FG (Chen, J et al. 2021)	G6PC2	1	NA	NA	NA	NA	NA	NA	NA	NA	Splicing	NA	NA	NA
	2		rs2232326	169764491	T	C	FG (Chen, J et al. 2021)	G6PC2	1	NA	NA	NA	NA	NA	NA	NA	NA	Splicing	NA	NA	NA
	2		rs145353824	169765277	A	C	FG (Chen, J et al. 2021)	G6PC2	1	NA	NA	NA	NA	NA	NA	NA	NA	Splicing	NA	NA	NA
	2		rs17539351	169766560	T	C	FG (Chen, J et al. 2021)	G6PC2	1	NA	NA	NA	NA	NA	NA	NA	NA	Splicing	NA	NA	NA
	2		rs13430620	169768891	A	C	FG (Chen, J et al. 2021)	G6PC2	1	NA	NA	NA	NA	NA	NA	NA	NA	Splicing	NA	NA	NA
2	2	ABCB11	rs563694	169774071	A	C	FG (Chen, J et al. 2021)	G6PC2	1	NA	NA	NA	NA	NA	NA	NA	NA	Splicing	NA	NA	NA
	2		rs114764002	169776141	A	T	FG (Chen, J et al. 2021)	G6PC2	1	NA	NA	NA	NA	NA	NA	NA	NA	Splicing	NA	NA	NA
	2		rs191257736	169778471	A	G	FG (Chen, J et al. 2021)	G6PC2	1	NA	NA	NA	NA	NA	NA	NA	NA	Splicing	NA	NA	NA
	2		rs56100844	169786707	T	G	FG (Chen, J et al. 2021)	G6PC2	1	NA	NA	NA	NA	NA	NA	NA	NA	Splicing	NA	NA	NA
	2		rs3755158	169792188	C	G	FG (Chen, J et al. 2021)	G6PC2	1	NA	NA	NA	NA	NA	NA	NA	NA	Splicing	NA	NA	NA
	2		rs508741	169795288	T	C	FG (Chen, J et al. 2021)	G6PC2	1	NA	NA	NA	NA	NA	NA	NA	NA	Splicing	NA	NA	NA
	2		rs199666154	169800434	G	GT	FG (Chen, J et al. 2021)	G6PC2	1	NA	NA	NA	NA	NA	NA	NA	NA	Splicing	NA	NA	NA
	2		rs114691375	169813318	A	T	FG (Chen, J et al. 2021)	G6PC2	1	NA	NA	NA	NA	NA	NA	NA	NA	Splicing	NA	NA	NA
3	3	TRAIP	rs9819511	49884261	T	C	FI (Chen, J et al. 2021)	NA	NA	NA	NA	NA	NA	NA	NA	NA	BSN-AS2	Expression	NA	NA	NA
3	3	ITIH3	rs17331151	52844534	T	C	FI (Chen, J et al. 2021)	NA	NA	NT5DC2	NA	NT5DC2	NA	NA	NA	NA	ALAS1;WDR82	Both	NA	NA	NA
3	3	TMEM45A	rs4132537	100220307	A	G	FG (Chen, J et al. 2021)	NA	NA	NA	NA	NA	TMEM45A	0.999526	TMEM45A	0.991	TMEM45A	Expression	NA	NA	NA
3	3	ADCY5	rs11708067	123065778	A	G	FG (Chen, J et al. 2021)	NA	NA	NA	NA	NA	ADCY5	0.999989	ADCY5	1	ADCY5	Expression	ADCY5	Viñuela, A. et al. 2020	FG_MAGIC
	3		rs11708067	123065778	A	G	FI (Chen, J et al. 2021)	NA	NA	NA	NA	NA	ADCY5	0.999079	ALAS1;WDR82;ADCY5	0.841;0.888;0.996	ADCY5	Expression	ADCY5	Viñuela, A. et al. 2020	FG_MAGIC
3	3	MBNL1	rs148134482	152170733	A	AG	FG (Chen, J et al. 2021)	NA	NA	NA	NA	MBNL1	NA	NA	NA	NA	NA	Splicing	NA	NA	NA
	3		rs17437560	152180329	T	C	FG (Chen, J et al. 2021)	NA	NA	MBNL1	0.865	NA	NA	NA	NA	NA	NA	Splicing	NA	NA	NA
3	3	IGF2BP2	rs7631557	185513646	C	G	FG (Chen, J et al. 2021)	NA	NA	NA	NA	NA	IGF2BP2	0.990482	NA	NA	NA	Expression	IGF2BP2	Viñuela, A. et al. 2020	FG_MAGIC
	3		rs35188816	185526108	C	CA	FG (Chen, J et al. 2021)	NA	NA	NA	NA	NA	IGF2BP2	0.990482	NA	NA	NA	Expression	NA	NA	NA
5	5	ZBED3-AS1	rs7708285	76425867	A	G	FG (Chen, J et al. 2021)	NA	NA	NA	NA	NA	ZBED3-AS1	0.998088	ZBED3-AS1;ENSG00000255794	1;0.987	ZBED3-AS1	Expression	PDE8B	Viñuela, A. et al. 2020	FG_MAGIC
	5		rs6878122	76427311	A	G	FG (Chen, J et al. 2021)	NA	NA	NA	NA	NA	ZBED3-AS1	0.998088	ZBED3-AS1;ENSG00000255794	1;0.987	NA	Expression	NA	NA	NA
6	6	C6orf1	rs116141873	34222201	T	G	FI (Chen, J et al. 2021)	NA	NA	STRT06196569	NA	STRT06196569	NA	NA	NA	NA	NA	Splicing	NA	NA	NA
6	6	GLP1R	rs10305457	39034095	T	C	FG (Chen, J et al. 2021)	NA	NA	GLP1R	0.866	GLP1R	NA	NA	NA	NA	NA	Splicing	NA	NA	NA
6	6	LINC01512	rs2025704	43816377	T	C	FG (Chen, J et al. 2021)	NA	NA	NA	NA	NA	HI-LNC77	0.995548	NA	NA	NA	Expression	NA	NA	NA
6	6	RGS17	rs12055786	153431125	T	C	FG (Chen, J et al. 2021)	NA	NA	NA	NA	NA	RGS17	0.984528	NA	NA	NA	Expression	NA	NA	NA
7	7	DGKB	rs10281892	14919852	A	G	FG (Chen, J et al. 2021)	NA	NA	NA	NA	NA	NA	NA	DGKB	0.848	NA	Expression	NA	NA	NA
	7		rs4721386	14941556	T	C	FG (Chen, J et al. 2021)	NA	NA	NA	NA	NA	NA	NA	DGKB	0.848	NA	Expression	NA	NA	NA
	7		rs2191346	15053878	C	G	FG (Chen, J et al. 2021)	NA	NA	NA	NA	NA	NA	NA	DGKB	0.848	DGKB	Expression	NA	NA	NA
7	7	AGMO	rs10487796	15063430	A	T	FG (Chen, J et al. 2021)	NA	NA	NA	NA	NA	NA	NA	DGKB	0.848	NA	Expression	NA	NA	NA
	7		rs10228796	15064190	C	G	FG (Chen, J et al. 2021)	NA	NA	NA	NA	NA	NA	NA	DGKB	0.848	NA	Expression	NA	NA	NA
7	7	GRB10	rs2108349	50786663	A	G	FG (Chen, J et al. 2021)	NA	NA	NA	NA	GRB10	NA	NA	NA	NA	NA	Splicing	GRB10	Viñuela, A. et al. 2020	FG_MAGIC
	7		rs2108349	50786663	A	G	FG (Chen, J et al. 2021)	NA	NA	NA	NA	GRB10	NA	NA	NA	NA	NA	Splicing	GRB10	Viñuela, A. et al. 2020	FG_MAGIC
7	7	STEAP2-AS1	rs13242882	89800053	A	T	FG (Chen, J et al. 2021)	GTPBP10	0.99164	NA	NA	STEAP2	NA	NA	NA	NA	STEAP2	Both	NA	NA	NA
7	7	STEAP2	rs194520	89854446	T	G	FG (Chen, J et al. 2021)	GTPBP10	0.991633	STEAP2	0.88	NA	NA	NA	NA	NA	NA	Splicing	NA	NA	NA
8	8	TP53INP1	rs896854	95960511	T	C	FG (Chen, J et al. 2021)	NA	NA	NA	NA	NDUFAF6;FTMT23100038673.1_NDUFAF6	NA	NA	NA	NA	NA	Splicing	NA	NA	NA
9	9	CDKN2B-AS1	rs10217762	22133645	T	C	FG (Chen, J et al. 2021)	NA	NA	NA	NA	NA	CDKN2B-AS1	0.984524	CDKN2B-AS1	0.995	CDKN2B-AS1	Expression	NA	NA	NA
	9		rs10811660	22134068	A	G	FG (Chen, J et al. 2021)	NA	NA	NA	NA	NA	CDKN2B-AS1	0.984524	CDKN2B-AS1	0.995	NA	Expression	NA	NA	NA
9	9	NFX1	rs642157	33344252	A	T	FG (Chen, J et al. 2021)	NA	NA	NA	NA	NA	NFX1	0.997307	NA	NA	NA	Expression	NA	NA	NA
9	9	DNLZ	rs3829109	139256766	A	G	FG (Chen, J et al. 2021)	NA	NA	NA	NA	GPSM1;SNAPC4	GPSM1	0.99408	GPSM1	0.973	GPSM1	Both	NA	NA	NA
9	9	SNAPC4	rs10781511	139280766	A	G	FG (Chen, J et al. 2021)	NA	NA	SNAPC4	0.888	NA	GPSM1	0.99408	GPSM1	0.973	NA	Both	NA	NA	NA
11	11	LMO1	rs2168101	8255408	A	C	FG (Chen, J et al. 2021)	LMO1	0.988185	NA	NA	NA	NA	NA	NA	NA	NA	Splicing	NA	NA	NA
11	11	ARHGAP1	rs8914	46699124	A	G	FG (Chen, J et al. 2021)	NA	NA	NA	NA	SLC39A13	NA	NA	NA	NA	MADD	Both	NA	NA	NA
11	11	MADD	rs10501320	47293799	C	G	FG (Chen, J et al. 2021)	NA	NA	SLC39A13	0.898	NA	MADD	0.999969	MADD	0.997	NA	Both	MADD	Viñuela, A. et al. 2020	FG_MAGIC
	11		rs10717442	47340680	A	AT	FG (Chen, J et al. 2021)	NA	NA	NA	NA	NA	MADD	0.999969	MADD	0.997	NA	Expression	NA	NA	NA
11	11	NUP160	rs34228231	47820241	A	G	FG (Chen, J et al. 2021)	NA	NA	PTPRJ	0.929	PTPRJ	MADD	0.999542	NA	NA	NA	Both	NA	NA	NA
11	11	OR4S1	rs1483121	48333360	A	G	FG (Chen, J et al. 2021)	NA	NA	PTPRJ	0.929	PTPRJ	NA	NA	NA	NA	NA	Splicing	NA	NA	NA
11	11	ARAP1	rs77464186	72460398	A	C	FG (Chen, J et al. 2021)	NA	NA	NA	NA	NA	STARD10	0.998704	STARD10	0.993	NA	Expression	NA	NA	NA
	11		rs11603349	72460694	T	C	FG (Chen, J et al. 2021)	NA	NA	NA	NA	STARD10	STARD10	0.998704	STARD10	0.993	STARD10	Both	STARD10	Viñuela, A. et al. 2020	FG_MAGIC
12	12	RMST	rs6538804	97848910	C	G	FG (Chen, J et al. 2021)	NA	NA	NA	NA	NA	NA	NA	NA	NA	ENSG00000255794	Expression	NA	NA	NA
12	12	DNAH10	rs7133378	124409502	A	G	FI (Chen, J et al. 2021)	NA	NA	CCDC92	NA	ZNF664	NA	NA	NA	NA	NA	Splicing	NA	NA	NA
12	12	ZNF664-FAM101A; ZNF664	rs7975482	124481690	A	G	FI (Chen, J et al. 2021)	NA	NA	ZNF664	NA	CCDC92	NA	NA	NA	NA	NA	Splicing	NA	NA	NA
13	13	PDX1-AS1	rs11619319	28487599	A	G	FG (Chen, J et al. 2021)	NA	NA	NA	NA	NA	STRG171455	0.997381	STRG171455	0.995	STRG171455	Expression	NA	NA	NA
14	14	FOXN3	rs8003022	90038821	A	G	FG (Chen, J et al. 2021)	NA	NA	NA	NA	NA	FOXN3	0.986572	NA	NA	NA	Expression	NA	NA	NA
	14		rs35889227	90055468	T	G	FG (Chen, J et al. 2021)	NA	NA	NA	NA	NA	FOXN3	0.986572	NA	NA	NA	Expression	NA	NA	NA
14	14	WARS	rs12888855	100830818	A	C	FG (Chen, J et al. 2021)	WARS	0.996657	WARS	0.977	WARS	NA	NA	NA	NA	NA	Splicing	WARS	Viñuela, A. et al. 2020	FG_MAGIC
15	15	C2CD4A	rs7163757	62391608	T	C	FG (Chen, J et al. 2021)	NA	NA	NA	NA	NA	C2CD4B	0.995334	C2CD4B	0.995	C2CD4B	Expression	NA	NA	NA
15	15	HMG20A	rs7178572	77747190	A	G	FG (Chen, J et al. 2021)	NA	NA	NA	NA	NA	HMG20A	0.999338	NA	NA	NA	Expression	NA	NA	NA
	15		rs11633054	77747276	A	G	FG (Chen, J et al. 2021)	NA	NA	NA	NA	NA	HMG20A	0.999338	NA	NA	NA	Expression	NA	NA	NA
17	17	EFCAB13	rs12452315	45479446	A	C	FG (Chen, J et al. 2021)	EFCAB13;MRPL45P2	0.993404;0.996199	EFCAB13;MRPL45P2	0.944;0.979	EFCAB13;MRPL45P2	NA	NA	NA	NA	NA	Splicing	NA	NA	NA
20	20	LINC00261	rs6113722	22557099	A	G	FG (Chen, J et al. 2021)	LINC00261;FOXA2	0.995574;0.991206;0.99092	NA	NA	LINC00261	NA	NA	LINC00261	0.951	LINC00261	Both	NA	NA	NA
20	20	FOXA2	rs3833331	22562326	A	AG	FG (Chen, J et al. 2021)	LINC00261;FOXA2	0.995574;0.991206;0.99092	NA	NA	NA	NA	NA	LINC00261	0.951	NA	Both	NA	NA	NA
20	20	LINC01384	rs1337918	22567608	A	C	FG (Chen, J et al. 2021)	LINC00261;FOXA2	0.995574;0.991206;0.99092	LINC00261	0.972	NA	NA	NA	LINC00261	0.951	NA	Both	NA	NA	NA
