## Supplementary material for "Genetic regulation of RNA splicing in human pancreatic islets": Table S8

### Sheet: Sheet1
							Alternative splicing in human islets					Gene expression in human islets						Other eQTL studies in human islets
chr	NearestGWASGene	Independent_Lead	bp (hg19)	EffectAllele	OtherAllele	GWAS_sumstats	COLOgwaspw_Genes	COLOgwaspw_PP	COLOcoloc_Genes	COLOcoloc_PP	TWAS_Genes	COLOgwaspw_Genes	COLOgwaspw_PP	COLOcoloc_Genes	COLOcoloc_PP	TWAS_Genes	MolecularMechanism	ColocalizingGenes	eQTLStudy	GWAS_Study
1	MACF1	rs3768321	40035928	T	G	T2DBMIAdj (Mahajan, A. et al. 2018)	NA	NA	NA	NA	NA	NA	NA	NA	NA	BMP8A	Expression	NA	NA	NA
1	PTGFRN	rs1127215	117532790	C	T	T2DBMIAdj (Mahajan, A. et al. 2018)	NA	NA	NA	NA	NA	PTGFRN;CD101	0.999991;0.996385	CD101	0.991	CD101	Expression	NA	NA	NA
1	PKLR	rs3020781	155269776	G	A	T2DBMIAdj (Mahajan, A. et al. 2018)	NA	NA	SCAMP3	0.884	SCAMP3	NA	NA	NA	NA	NA	Splicing	NA	NA	NA
1	GNG4	rs291367	235690800	G	A	T2DBMIAdj (Mahajan, A. et al. 2018)	NA	NA	NA	NA	NA	B3GALNT2	0.987804	NA	NA	NA	Expression	NA	NA	NA
2	GCKR	rs1260326	27730940	C	T	T2DBMIAdj (Mahajan, A. et al. 2018)	NA	NA	KRTCAP3	0.886	KRTCAP3	NA	NA	NA	NA	NA	Splicing	NA	NA	NA
2	CEP68	rs2249105	65287896	A	G	T2DBMIAdj (Mahajan, A. et al. 2018)	NA	NA	NA	NA	NA	CEP68	0.998991	NA	NA	NA	Expression	CEP68	Viñuela, A. et al. 2020	T2D (Mahajan, A. et al 2018)
		rs2052261	65355270	G	A	T2DBMIAdj (Mahajan, A. et al. 2018)	NA	NA	NA	NA	NA	CEP68	0.998991	NA	NA	NA	Expression	NA	NA	NA
3	UBE2E2	rs35352848	23455582	T	C	T2DBMIAdj (Mahajan, A. et al. 2018)	NA	NA	NA	NA	NA	UBE2E2	0.999893	UBE2E2	0.998	UBE2E2	Expression	UBE2E2	Viñuela, A. et al. 2020	T2D (Mahajan, A. et al 2018)
3	KIF9	rs11926707	46925539	C	T	T2DBMIAdj (Mahajan, A. et al. 2018)	KIF9	0.989366	NA	NA	NA	NA	NA	NA	NA	NA	Splicing	NA	NA	NA
3	ADCY5	rs11708067	123065778	A	G	T2DBMIAdj (Mahajan, A. et al. 2018)	NA	NA	NA	NA	NA	ADCY5	0.999995	ADCY5	1	ADCY5	Expression	ADCY5	Viñuela, A. et al. 2020	T2D (Mahajan, A. et al 2018)
3	SLC12A8	rs649961	124926637	T	C	T2DBMIAdj (Mahajan, A. et al. 2018)	NA	NA	NA	NA	NA	SLC12A8	0.999308	SLC12A8	0.997	SLC12A8	Expression	SLC12A8	Viñuela, A. et al. 2020	T2D (Mahajan, A. et al 2018)
3	IGF2BP2	rs6780171	185503456	A	T	T2DBMIAdj (Mahajan, A. et al. 2018)	NA	NA	NA	NA	NA	IGF2BP2	0.990413	NA	NA	NA	Expression	IGF2BP2	Viñuela, A. et al. 2020	T2D (Mahajan, A. et al 2018)
		rs150111048	185514421	G	A	T2DBMIAdj (Mahajan, A. et al. 2018)	NA	NA	NA	NA	NA	IGF2BP2	0.990413	NA	NA	NA	Expression	NA	NA	NA
3	ST6GAL1	rs3887925	186665645	T	C	T2DBMIAdj (Mahajan, A. et al. 2018)	NA	NA	NA	NA	NA	ST6GAL1	0.999976	ST6GAL1	1	ST6GAL1	Expression	NA	NA	NA
4	PCGF3	rs35654957	1010077	C	T	T2DBMIAdj (Mahajan, A. et al. 2018)	CTBP1	0.993013	NA	NA	NA	NA	NA	NA	NA	NA	Splicing	NA	NA	NA
4	SLC9B1	rs1580278	104140848	C	A	T2DBMIAdj (Mahajan, A. et al. 2018)	NA	NA	NA	NA	NA	BDH2	0.997871	NA	NA	BDH2	Expression	NA	NA	NA
5	ZBED3	rs4457053	76424949	G	A	T2DBMIAdj (Mahajan, A. et al. 2018)	NA	NA	NA	NA	NA	ZBED3-AS1	0.998931	ZBED3-AS1	1	ZBED3-AS1	Expression	PDE8B	Viñuela, A. et al. 2020	T2D (Mahajan, A. et al 2018)
5	PAM	rs78408340	102338739	G	C	T2DBMIAdj (Mahajan, A. et al. 2018)	NA	NA	NA	NA	PAM	NA	NA	NA	NA	NA	Splicing	NA	NA	NA
		rs115505614	102422968	T	C	T2DBMIAdj (Mahajan, A. et al. 2018)	NA	NA	PPIP5K2	0.952	PAM;PPIP5K2	NA	NA	NA	NA	NA	Splicing	NA	NA	NA
6	HMGA1	rs77136196	34247047	T	C	T2DBMIAdj (Mahajan, A. et al. 2018)	NA	NA	NC_000006.11	0.901	NC_000006.11	NA	NA	NA	NA	NA	Splicing	NA	NA	NA
6	VEGFA	rs6458354	43814190	C	T	T2DBMIAdj (Mahajan, A. et al. 2018)	NA	NA	NA	NA	NA	HI-LNC77	0.985521	NA	NA	NA	Expression	NA	NA	NA
7	DGKB	rs10228066	15063569	T	C	T2DBMIAdj (Mahajan, A. et al. 2018)	NA	NA	NA	NA	NA	NA	NA	DGKB	0.89	DGKB	Expression	DGKB	Viñuela, A. et al. 2020	T2D (Mahajan, A. et al 2018)
8	ANK1	rs4736819	41509915	T	C	T2DBMIAdj (Mahajan, A. et al. 2018)	NA	NA	NA	NA	ANK1	NA	NA	NA	NA	NA	Splicing	NA	NA	NA
8	BOP1	rs12719778	145879883	T	C	T2DBMIAdj (Mahajan, A. et al. 2018)	RPL8	0.991368	RPL8	0.886	RPL8	RPL8	0.992478	NA	NA	ZNF34	Both	KIFC2	Viñuela, A. et al. 2020	T2D (Mahajan, A. et al 2018)
9	HAUS6	rs7022807	19067833	G	A	T2DBMIAdj (Mahajan, A. et al. 2018)	NA	NA	NA	NA	NA	HAUS6	0.995359	HAUS6	0.978	HAUS6	Expression	HAUS6	Viñuela, A. et al. 2020	T2D (Mahajan, A. et al 2018)
9	CDKN2AB	rs10811660	22134068	G	A	T2DBMIAdj (Mahajan, A. et al. 2018)	NA	NA	NA	NA	NA	CDKN2B-AS1	0.9905	CDKN2B-AS1	0.995	NA	Expression	NA	NA	NA
		rs10757283	22134172	T	C	T2DBMIAdj (Mahajan, A. et al. 2018)	NA	NA	NA	NA	NA	NA	NA	NA	NA	CDKN2B-AS1	Expression	NA	NA	NA
9	GPSM1	rs78403475	139235606	G	C	T2DBMIAdj (Mahajan, A. et al. 2018)	NA	NA	NA	NA	GPSM1	NA	NA	CARD9;DNLZ	0.868;0.938	NA	Both	NA	NA	NA
		rs28505901	139241030	G	A	T2DBMIAdj (Mahajan, A. et al. 2018)	NA	NA	GPSM1	0.885	NA	NA	NA	NA	NA	CARD9;DNLZ	Both	GPSM1	Viñuela, A. et al. 2020	T2D (Mahajan, A. et al 2018)
10	CDC123CAMK1D	rs11257655	12307894	T	C	T2DBMIAdj (Mahajan, A. et al. 2018)	NA	NA	NA	NA	NA	CAMK1D	0.999523	CAMK1D	0.998	CAMK1D	Expression	CAMK1D	Viñuela, A. et al. 2020	T2D (Mahajan, A. et al 2018)
10	PCBD1	rs827237	72648336	C	T	T2DBMIAdj (Mahajan, A. et al. 2018)	NA	NA	NA	NA	NA	NA	NA	PCBD1	0.992	PCBD1	Expression	NA	NA	NA
10	HHEXIDE	rs7078559	93924663	T	C	T2DBMIAdj (Mahajan, A. et al. 2018)	NA	NA	BTAF1	0.946	BTAF1	NA	NA	NA	NA	NA	Splicing	NA	NA	NA
10	PLEKHA1	rs2280141	124193181	T	G	T2DBMIAdj (Mahajan, A. et al. 2018)	NA	NA	NA	NA	NA	PLEKHA1	0.996605	NA	NA	NA	Expression	PLEKHA1	Viñuela, A. et al. 2020	T2D (Mahajan, A. et al 2018)
11	QSER1	rs145678014	32927778	G	T	T2DBMIAdj (Mahajan, A. et al. 2018)	EIF3M	0.997298	EIF3M	0.972	EIF3M	NA	NA	NA	NA	NA	Splicing	NA	NA	NA
11	MAP3K11	rs1783541	65294799	T	C	T2DBMIAdj (Mahajan, A. et al. 2018)	NA	NA	AP000769.1	0.983	AP000769.1	NA	NA	NA	NA	NA	Splicing	LTBP3	Viñuela, A. et al. 2020	T2D (Mahajan, A. et al 2018)
11	CENTD2ARAP1	rs77464186	72460398	A	C	T2DBMIAdj (Mahajan, A. et al. 2018)	NA	NA	STARD10	0.91	STARD10	STARD10	0.998914	STARD10	0.991	STARD10	Both	STARD10	Viñuela, A. et al. 2020	T2D (Mahajan, A. et al 2018)
11	MTNR1B	rs57235767	93013531	C	T	T2DBMIAdj (Mahajan, A. et al. 2018)	NA	NA	NA	NA	NA	CCDC67;SMCO4	0.994467;0.997568	SMCO4	0.986	SMCO4	Expression	CCDC67	Viñuela, A. et al. 2020	T2D (Mahajan, A. et al 2018)
12	KLHDC5	rs10842994	27965150	C	T	T2DBMIAdj (Mahajan, A. et al. 2018)	NA	NA	NA	NA	NA	KLHL42	0.996151	KLHL42	0.982	KLHL42	Expression	KLHL42	Viñuela, A. et al. 2020	T2D (Mahajan, A. et al 2018)
12	MPHOSPH9	rs4148856	123450765	C	G	T2DBMIAdj (Mahajan, A. et al. 2018)	MPHOSPH9	0.991385	NA	NA	ARL6IP4;MPHOSPH9	RP11-282O18.3	0.987686	NA	NA	CDK2AP1	Both	ABCB9	Viñuela, A. et al. 2020	T2D (Mahajan, A. et al 2018)
12	ZNF664	rs7978610	124468572	G	C	T2DBMIAdj (Mahajan, A. et al. 2018)	CCDC92	0.983907	CCDC92;ZNF664	0.918;0.954	CCDC92;ZNF664	NA	NA	NA	NA	NA	Splicing	CCDC92	Viñuela, A. et al. 2020	T2D (Mahajan, A. et al 2018)
13	RNF6	rs34584161	26776999	A	G	T2DBMIAdj (Mahajan, A. et al. 2018)	NA	NA	NA	NA	NA	RNF6	0.999171	NA	NA	RNF6	Expression	RNF6	Viñuela, A. et al. 2020	T2D (Mahajan, A. et al 2018)
15	C2CD4AB	rs8037894	62394264	G	C	T2DBMIAdj (Mahajan, A. et al. 2018)	NA	NA	NA	NA	NA	C2CD4B	0.993112	C2CD4B	0.991	C2CD4B	Expression	NA	NA	NA
15	USP3	rs7178762	63871292	C	T	T2DBMIAdj (Mahajan, A. et al. 2018)	NA	NA	NA	NA	HERC1	NA	NA	NA	NA	NA	Splicing	NA	NA	NA
15	PTPN9	rs13737	75932129	G	T	T2DBMIAdj (Mahajan, A. et al. 2018)	MAN2C1	0.998835	MAN2C1	0.988	MAN2C1	NA	NA	NA	NA	NA	Splicing	NA	NA	NA
15	HMG20A	rs1005752	77818128	A	C	T2DBMIAdj (Mahajan, A. et al. 2018)	NA	NA	NA	NA	NA	HMG20A	0.998294	HMG20A	0.952	HMG20A	Expression	HMG20A	Viñuela, A. et al. 2020	T2D (Mahajan, A. et al 2018)
15	AP3S2	rs4932265	90423293	T	C	T2DBMIAdj (Mahajan, A. et al. 2018)	AP3S2;C15orf38	0.997112;0.984619	AP3S2;C15orf38	0.982;0.974	AP3S2;C15orf38	AP3S2;C15orf38-AP3S2	0.993367;0.989633	AP3S2;C15orf38-AP3S2	0.967;0.96	AP3S2;C15orf38-AP3S2	Both	AP3S2;C15orf38-AP3S2	Viñuela, A. et al. 2020	T2D (Mahajan, A. et al 2018)
16	ITFG3	rs6600191	295795	T	C	T2DBMIAdj (Mahajan, A. et al. 2018)	NA	NA	NA	NA	NA	NA	NA	ITFG3	0.968	ITFG3	Expression	ITFG3	Viñuela, A. et al. 2020	T2D (Mahajan, A. et al 2018)
16	BCAR1	rs72802342	75234872	C	A	T2DBMIAdj (Mahajan, A. et al. 2018)	CTRB2	0.999999	CTRB2	1	CTRB2	NA	NA	NA	NA	NA	Splicing	NA	NA	NA
17	VPS53	rs11870735	481604	C	T	T2DBMIAdj (Mahajan, A. et al. 2018)	NA	NA	FAM57A	0.994	FAM57A	NA	NA	NA	NA	NA	Splicing	NA	NA	NA
17	TTLL6	rs35895680	47060322	C	A	T2DBMIAdj (Mahajan, A. et al. 2018)	NA	NA	ATP5G1	0.96	ATP5G1	NA	NA	NA	NA	NA	Splicing	NA	NA	NA
20	GNAS	rs6070625	57394628	G	C	T2DBMIAdj (Mahajan, A. et al. 2018)	NA	NA	NPEPL1	0.951	NA	NA	NA	NA	NA	NA	Splicing	NA	NA	NA
20	GNAS	rs862016	57551099	G	A	T2DBMIAdj (Mahajan, A. et al. 2018)	NA	NA	NPEPL1	0.951	NA	NA	NA	NA	NA	NA	Splicing	NA	NA	NA
20	TCEA2	rs59944054	62693175	A	G	T2DBMIAdj (Mahajan, A. et al. 2018)	NA	NA	NA	NA	NA	NA	NA	RGS19	0.833	RGS19	Expression	NA	NA	NA
