## Supplementary material for "Genetic regulation of RNA splicing in human pancreatic islets": Table S7

### Sheet: T2D
Chr	GeneSymbol	Feature	BestGWAS_variant	BestGWAS_pvalue	BestGWAS_Z	QTL_variant	QTL_R2	QTL_Z	QTL_GWAS_Z	NSNP	NWGT	BEST TWAS MODEL	MODELCV.R2	MODELCV.PV	Zscore	Pvalue	COLOC_PP3	COLOC_PP4	GWAS_study	GWAS_locus_name	GWAS_locus_r2	GWAS_novelty	Trait
3	ADCY5	ENSG00000173175	3:123065778:A:G	3.1e-33	-12.36	3:123065778:A:G	0.303937	11.09	-123596	1376	4	lasso	0.29999	7.88e-33	-124223	1.98e-35	0	1	Mahajan, A. et al. 2018	ADCY5_rs11708067	1	GWASKnown	T2D
15	AP3S2	ENSG00000157823	15:90449523:T:C	1.9e-20	9.29	15:90420673:G:A	0.509189	14.27	90476	1633	3	lasso	0.5047	9.36e-63	907296	1.16e-19	0.033	0.967	Mahajan, A. et al. 2018	AP3S2_rs4932265	0.917684	GWASKnown	T2D
4	BDH2	ENSG00000164039	4:103987899:T:C	1.3e-05	-4.34	4:104023840:A:G	0.12001	7.23	-4026	1316	32	enet	0.14875	8.06e-16	-43734	1.22e-05	NA	NA	Mahajan, A. et al. 2018	SLC9B1_rs1580278	0.451096	GWASKnown	T2D
1	BMP8A	ENSG00000183682	1:40035928:G:T	9.6e-16	7979	1:40054499:A:G	0.107925	6.76	53165	1412	4	lasso	0.0876	9.89e-10	53626	8.2e-08	0.352	0.648	Mahajan, A. et al. 2018	MACF1_rs3768321	1	GWASKnown	T2D
15	C15orf38-AP3S2	ENSG00000250021	15:90449523:T:C	1.9e-20	9.29	15:90420673:G:A	0.371914	12.31	90476	1639	1	lasso	0.3747	1.32e-42	892857	4.32e-19	0.04	0.96	Mahajan, A. et al. 2018	AP3S2_rs4932265	0.917684	GWASKnown	T2D
15	C2CD4B	ENSG00000205502	15:62388530:T:C	6.7e-10	-6.13	15:62391608:C:T	0.069333	-5.57	-61333	1678	5	lasso	0.0729	2.58e-08	566344	1.48e-08	0.009	0.991	Mahajan, A. et al. 2018	C2CD4AB_rs8037894	0.967763	GWASKnown	T2D
10	CAMK1D	ENSG00000183049	10:12307894:C:T	7.7e-26	10.56	10:12250861:A:G	0.144269	8.16	94505	2198	4	lasso	0.15176	3.95e-16	1015528	3.14e-24	0.002	0.998	Mahajan, A. et al. 2018	CDC123CAMK1D_rs11257655	1	GWASKnown	T2D
9	CARD9	ENSG00000187796	9:139300876:G:A	1.2e-08	-5.73	9:139384521:T:G	0.035428	-5.29	-36905	815	815	bslmm	0.06239	2.58e-07	5819	5.92e-09	0.129	0.868	Mahajan, A. et al. 2018	GPSM1_rs28505901	0.119207	GWASKnown	T2D
1	CD101	ENSG00000134256	1:117532790:C:T	6.2e-11	-6579	1:117531620:G:A	0.046374	-5.82	-6	1312	5	lasso	0.06375	1.92e-07	53644	8.12e-08	0.009	0.991	Mahajan, A. et al. 2018	PTGFRN_rs1127215	1	GWASKnown	T2D
12	CDK2AP1	ENSG00000111328	12:123618603:C:T	1.3e-08	-5.71	12:123739111:G:A	0.077911	-6	-5269	1500	1	lasso	0.0627	2.43e-07	52688	1.37e-07	0.253	0.747	Mahajan, A. et al. 2018	MPHOSPH9_rs4148856	0.889593	GWASKnown	T2D
9	CDKN2B-AS1	ENSG00000240498	9:22134068:G:A	5.9e-69	-18	9:22132698:T:C	0.066197	-5.48	-171717	1657	1657	bslmm	0.07817	8.02e-09	174358	4.41e-68	0.005	0.995	Mahajan, A. et al. 2018	CDKN2AB_rs10757283	0.257643	GWASKnown	T2D
5	CTC-228N24.3	ENSG00000245937	5:127350549:C:T	6.1e-06	-4.55	5:127487603:A:G	0.200222	-9.42	-44318	1365	5	lasso	0.19738	5.98e-21	4531806	5.85e-06	0.018	0.951	NA	NA	NA	Novel	T2D
7	DGKB	ENSG00000136267	7:15062694:A:G	3.3e-21	-9.47	7:15060410:A:G	0.092478	-7.17	-8.8	2092	40	enet	0.14332	2.9e-15	1012651	4.21e-24	0.11	0.89	Mahajan, A. et al. 2018	DGKB_rs10228066	0.984215	GWASKnown	T2D
9	DNLZ	ENSG00000213221	9:139300876:G:A	1.2e-08	-5.73	9:139260215:G:A	0.067527	6.96	52381	822	11	lasso	0.13467	2.2e-14	62465	4.2e-10	0.061	0.938	Mahajan, A. et al. 2018	GPSM1_rs28505901	0.119207	GWASKnown	T2D
9	HAUS6	ENSG00000147874	9:19065295:T:C	3.5e-10	6.32	9:19090414:A:G	0.053662	-5.29	62338	2172	1	lasso	0.05213	2.43e-06	-62338	4.55e-10	0.022	0.978	Mahajan, A. et al. 2018	HAUS6_rs7022807	0.966377	GWASKnown	T2D
15	HMG20A	ENSG00000140382	15:77838419:T:C	1.2e-18	-8.84	15:77818128:C:A	0.148796	-7.92	-85542	1568	1568	bslmm	0.1582	8.56e-17	765772	1.89e-14	0.048	0.952	Mahajan, A. et al. 2018	HMG20A_rs1005752	0.69793	GWASKnown	T2D
16	ITFG3	ENSG00000167930	16:294749:A:G	4.7e-11	-6.63	16:300388:T:C	0.070895	-5.42	-64211	750	22	enet	0.0619	2.87e-07	555239	2.82e-08	0.031	0.968	Mahajan, A. et al. 2018	ITFG3_rs6600191	0.972948	GWASKnown	T2D
12	KLHL42	ENSG00000087448	12:27964996:C:T	3.4e-16	-8.19	12:27962719:T:C	0.08913	-7.25	-8085	1972	3	lasso	0.1096	7.08e-12	70477	1.82e-12	0.018	0.982	Mahajan, A. et al. 2018	KLHDC5_rs10842994	0.993989	GWASKnown	T2D
10	PCBD1	ENSG00000166228	10:72594192:A:G	2.3e-07	5.16	10:72648336:C:T	0.037186	-6.12	50538	2462	47	enet	0.09258	3.25e-10	-534316	9.13e-08	0.007	0.992	Vujkovic et al 2020	PCBD1_rs827237	0.907266	GWASKnown	T2D
20	RGS19	ENSG00000171700	20:62693175:G:A	4.6e-08	5.45	20:62711459:C:T	0.102981	6.69	-47368	1309	4	lasso	0.10787	1.04e-11	-50401	4.65e-07	0.161	0.833	Mahajan, A. et al. 2018	TCEA2_rs59944054	1	GWASKnown	T2D
13	RNF6	ENSG00000127870	13:26776999:A:G	5.2e-09	-5.8	13:26776999:A:G	0.12467	-7.27	-57955	1969	1969	bslmm	0.12813	1e-13	43119	1.62e-05	NA	NA	Mahajan, A. et al. 2018	RNF6_rs34584161	1	GWASKnown	T2D
3	SLC12A8	ENSG00000221955	3:124919777:T:C	3.4e-10	-6.27	3:124921457:C:T	0.308024	11.28	-62667	1970	9	enet	0.3168	6.15e-35	-64455	1.15e-10	0.003	0.997	Mahajan, A. et al. 2018	SLC12A8_rs649961	0.485539	GWASKnown	T2D
11	SMCO4	ENSG00000166002	11:93057087:G:A	1.2e-08	-5.75	11:93013387:T:G	0.282551	-10.73	-55422	1775	38	enet	0.31923	3.03e-35	592301	3.16e-09	0.014	0.986	Mahajan, A. et al. 2018	MTNR1B_rs57235767	0.58351	GWASKnown	T2D
3	ST6GAL1	ENSG00000073849	3:186665645:C:T	3.7e-16	-8.13	3:186665645:C:T	0.192137	-9.28	-81333	1852	7	lasso	0.23571	3.32e-25	91961	3.71e-20	0	1	Mahajan, A. et al. 2018	ST6GAL1_rs3887925	1	GWASKnown	T2D
11	STARD10	ENSG00000214530	11:72428172:A:G	3.1e-35	-13	11:72455885:C:T	0.179037	8.89	-13	1162	18	enet	0.20268	1.58e-21	-1061198	2.62e-26	0.009	0.991	Mahajan, A. et al. 2018	CENTD2ARAP1_rs77464186	0.908637	GWASKnown	T2D
3	UBE2E2	ENSG00000182247	3:23454790:A:G	5.9e-22	-9.67	3:23454790:A:G	0.112604	-7.32	-96739	2021	2021	bslmm	0.15915	6.81e-17	107334	7.09e-27	0.002	0.998	Mahajan, A. et al. 2018	UBE2E2_rs35352848	1	GWASKnown	T2D
2	VSNL1	ENSG00000163032	2:17556339:C:T	1.3e-05	-4.4	2:17541565:G:T	0.126176	-8	-42667	1778	9	lasso	0.13438	2.35e-14	445279	8.48e-06	0.019	0.922	NA	NA	NA	Novel	T2D
5	ZBED3-AS1	ENSG00000250802	5:76427311:G:A	7.1e-17	8.4	5:76427311:G:A	0.049201	5.83	83951	1890	1890	bslmm	0.04647	8.31e-06	6661649	2.71e-11	0	1	Mahajan, A. et al. 2018	ZBED3_rs4457053	0.92873	GWASKnown	T2D
8	ZNF34	ENSG00000196378	8:145976021:T:C	5.2e-09	-5.87	8:146017782:C:T	0.096677	-7.24	-53333	570	570	blup	0.126195	1.57e-13	489399	9.88e-07	0.29	0.71	Mahajan, A. et al. 2018	BOP1_rs12719778	0.261382	GWASKnown	T2D

### Sheet: FG
Chr	GeneSymbol	Feature	BestGWAS_variant	BestGWAS_pvalue	BestGWAS_Z	QTL_variant	QTL_R2	QTL_Z	QTL_GWAS_Z	NSNP	NWGT	BEST TWAS MODEL	MODELCV.R2	MODELCV.PV	Zscore	Pvalue	COLOC_PP3	COLOC_PP4	GWAS_study	GWAS_locus_name	GWAS_locus_r2	GWAS_novelty	Trait
3	ADCY5	ENSG00000173175	3:123065778:A:G	1.626e-43	-14.05	3:123065778:A:G	0.303937	11.09	-14.05	1376	4	lasso	0.29999	7.88e-33	-14.212	7.72e-46	0	1	Chen, J et al. 2022	ADCY5_rs11708067	1	GWASKnown	FG
15	C2CD4B	ENSG00000205502	15:62391608:C:T	2.641e-36	-13.56	15:62391608:C:T	0.069333	-5.57	-13.5625	1678	5	lasso	0.0729	2.58e-08	12.9382	2.74e-38	0.005	0.995	Chen, J et al. 2023	C2CD4A_rs7163757	1	GWASKnown	FG
9	CDKN2B-AS1	ENSG00000240498	9:22134068:G:A	7.938e-25	-10.14	9:22132698:T:C	0.066197	-5.48	-9.6818	1657	1657	bslmm	0.07817	8.02e-09	9.8967	4.3e-23	0.005	0.995	Chen, J et al. 2024	CDKN2BAS1_rs10217762	0.26184	GWASKnown	FG
7	DGKB	ENSG00000136267	7:15062694:A:G	4.459e-51	-16.12	7:15060410:A:G	0.092478	-7.17	-15.4375	2092	40	enet	0.14332	2.9e-15	16.8186	1.78e-63	0.152	0.848	Chen, J et al. 2025	DGKB_rs2191346	0.844663	GWASKnown	FG
12	ENSG00000255794	ENSG00000255794	12:97850366:A:C	3.67e-13	-7.26	12:97864143:C:T	0.066843	5.62	-7.1282	2071	4	lasso	0.0792	6.32e-09	-6.3699	1.89e-10	0.013	0.987	Chen, J et al. 2026	RMST_rs6538804	NA	GWASKnown	FG
9	GPSM1	ENSG00000160360	9:139266221:G:A	8.847e-10	-6.71	9:139303269:G:A	0.054653	-5.44	-5.4286	831	2	lasso	0.06079	3.66e-07	5.8255	5.69e-09	0.026	0.973	Chen, J et al. 2027	DNLZ_rs3829109	0.599737	GWASKnown	FG
20	LINC00261	ENSG00000259974	20:22567608:C:A	2.298e-22	-9.39	20:22560689:A:G	0.10157	-7.24	-9.261	1563	1563	blup	0.11654	1.44e-12	8.29777	1.06e-16	0.049	0.951	Chen, J et al. 2028	LINC00261_rs6113722	0.87156	GWASKnown	FG
11	MADD	ENSG00000110514	11:47278502:C:T	1.282e-29	-11.11	11:47312689:A:G	0.055478	-6.81	-11.0526	1061	25	enet	0.12968	6.99e-14	6.7504	1.47e-11	0.003	0.997	Chen, J et al. 2029	ARHGAP1_rs8914	0.183572	GWASKnown	FG
11	STARD10	ENSG00000214530	11:72460694:T:C	3.116e-25	-10.73	11:72455885:C:T	0.179037	8.89	-10.3182	1162	18	enet	0.20268	1.58e-21	-8.5829	9.25e-18	0.007	0.993	Chen, J et al. 2030	ARAP1_rs11603349	1	GWASKnown	FG
7	STEAP2	ENSG00000157214	7:89841307:G:A	1.029e-08	-5.67	7:89829494:C:A	0.236623	-10.92	-4	2115	54	enet	0.35076	2.36e-39	4.76286	1.91e-06	0.397	0.601	Chen, J et al. 2031	STEAP2AS1_rs13242882	0.914072	GWASKnown	FG
13	STRG171455	STRG171455	13:28487599:A:G	3.412e-20	8.65	13:28487599:A:G	0.17776	8.45	8.65	2015	2	lasso	0.16938	5.82e-18	6.2522	4.05e-10	0.005	0.995	Chen, J et al. 2032	PDX1AS1_rs11619319	1	GWASKnown	FG
3	TMEM45A	ENSG00000181458	3:100210509:G:A	5.813e-08	5.22	3:100210509:G:A	0.430958	13.15	5.2222	1240	1240	bslmm	0.43436	2.78e-51	5.1817	2.2e-07	0.007	0.991	Chen, J et al. 2033	TMEM45A_rs4132537	0.992024	GWASKnown	FG
5	ZBED3-AS1	ENSG00000250802	5:76427311:G:A	2.36e-09	6.84	5:76427311:G:A	0.049201	5.83	6.8421	1890	1890	bslmm	0.04647	8.31e-06	5.7513	8.86e-09	0	1	Chen, J et al. 2034	ZBED3AS1_rs7708285	0.955243	GWASKnown	FG

### Sheet: FI
Chr	GeneSymbol	Feature	BestGWAS_variant	BestGWAS_pvalue	BestGWAS_Z	QTL_variant	QTL_R2	QTL_Z	QTL_GWAS_Z	NSNP	NWGT	BEST TWAS MODEL	MODELCV.R2	MODELCV.PV	Zscore	Pvalue	COLOC_PP3	COLOC_PP4	GWAS_study	GWAS_locus_name	GWAS_locus_r2	GWAS_novelty	Trait
3	ADCY5	ENSG00000173175	3:123069058:C:T	1.168e-08	5.91	3:123065778:A:G	0.303937	11.09	5.8696	1376	4	lasso	0.29999	7.88e-33	5.8375	5.3e-09	0.004	0.996	Chen, J et al. 2022	ADCY5_rs11708067	0.965528	GWASKnown	FI
3	ALAS1	ENSG00000023330	3:52551284:G:T	4.545e-08	6	3:52228496:T:C	0.017473	-4.64	3.5789	826	826	blup	0.05226	2.36e-06	-4.505	6.64e-06	0.127	0.841	Chen, J et al. 2023	ITIH3_rs17331151	NA	GWASKnown	FI
3	BSN-AS2	ENSG00000226913	3:49834767:A:C	5.743e-08	6.23	3:49361791:A:G	0.003683	-3.32	4.1579	844	844	blup	0.01881	0.0035	-5.2401	1.61e-07	0.12	0.607	Chen, J et al. 2024	TRAIP_rs9819511	0.995319	GWASKnown	FI
3	WDR82	ENSG00000164091	3:52551284:G:T	4.545e-08	6	3:52815905:T:C	0.029629	-4.38	5.2105	871	871	blup	0.01705	0.00518	-6.3244	2.54e-10	0.054	0.888	Chen, J et al. 2025	ITIH3_rs17331151	NA	GWASKnown	FI
