## Supplementary material for "Genetic regulation of RNA splicing in human pancreatic islets": Table S6

### Sheet: T2D
Chr	GeneSymbol	Feature	BestGWAS_variant	BestGWAS_pvalue	BestGWAS_Z	QTL_variant	QTL_R2	QTL_Z	QTL_GWAS_Z	NSNP	NWGT	BEST TWAS MODEL	MODELCV.R2	MODELCV.PV	Zscore	Pvalue	COLOC_PP3	COLOC_PP4	GWAS_study	GWAS_locus_name	GWAS_locus_r2	GWAS_novelty	Trait
8	ANK1	8:41521260:41525785:clu_20448_NA_ENSG00000029534	8:41519248:T:C	5.6e-28	-11.02	8:41478361:G:A	-0.002349	3.8	-7.7273	198	198	bslmm	0.022302	0.00162	-9.54014	1.43e-21	0.038	0.725	Mahajan, A et al 2018	ANK1_rs4736819	0.266124	GWASKnown	T2D
11	AP000769.1	11:65222802:65222908:clu_6812_NA_ENSG00000173727	11:65260646:A:G	8e-13	7.16	11:65222952:T:C	0.171577	8.61	6.25	90	90	blup	0.188357	5.62e-20	6.34996	2.15e-10	0.239	0.761	Mahajan, A et al 2018	MAP3K11_rs1783541	0.451378	GWASKnown	T2D
11	AP000769.1	11:65222802:65223165:clu_6812_NA_ENSG00000173727	11:65260646:A:G	8e-13	7.16	11:65251444:A:G	0.157826	-8.5	6.5	90	90	blup	0.162815	2.83e-17	-6.52152	6.96e-11	0.2	0.8	Mahajan, A et al 2018	MAP3K11_rs1783541	0.451378	GWASKnown	T2D
11	AP000769.1	11:65222802:65223772:clu_6812_NA_ENSG00000173727	11:65260646:A:G	8e-13	7.16	11:65260646:A:G	0.033958	-4.49	7.1605	90	90	bslmm	0.037766	5.52e-05	-6.59281	4.32e-11	0.013	0.983	Mahajan, A et al 2018	MAP3K11_rs1783541	0.451378	GWASKnown	T2D
15	AP3S2	15:90414778:90420538:clu_13524_NA_ENSG00000157823	15:90449523:T:C	1.9e-20	9.29	15:90420673:G:A	0.265	-10.4	9.0476	125	1	lasso	0.252931	3.48e-27	-9.0476	1.46e-19	0.028	0.972	Mahajan, A et al 2018	AP3S2_rs4932265	0.917684	GWASKnown	T2D
15	AP3S2	15:90420656:90421497:clu_13524_NA_ENSG00000157823	15:90449523:T:C	1.9e-20	9.29	15:90372102:T:C	0.0836	-6.44	9.1667	114	3	lasso	0.090522	5.15e-10	-8.6747	4.15e-18	0.018	0.982	Mahajan, A et al 2018	AP3S2_rs4932265	0.917684	GWASKnown	T2D
15	AP3S2	15:90420656:90431753:clu_13524_NA_ENSG00000157823	15:90449523:T:C	1.9e-20	9.29	15:90372102:T:C	0.289	-10.92	9.1667	118	1	lasso	0.287667	2.57e-31	-9.1667	4.88e-20	0.018	0.982	Mahajan, A et al 2018	AP3S2_rs4932265	0.917684	GWASKnown	T2D
12	ARL6IP4	12:123465813:123466118:clu_14993_NA_ENSG00000182196	12:123471094:G:A	2.9e-08	-5.59	12:123466111:C:T	0.24828	-10.05	-4.7561	43	3	lasso	0.23979	1.14e-25	4.6493	3.33e-06	0.259	0.735	Mahajan, A et al 2018	MPHOSPH9_rs4148856	0.931882	GWASKnown	T2D
12	ARL6IP4	12:123465846:123466118:clu_14993_NA_ENSG00000182196	12:123471094:G:A	2.9e-08	-5.59	12:123457619:C:T	0.517395	-14.5	-4.7561	43	3	lasso	0.52687	1.02e-66	4.92823	8.3e-07	0.215	0.781	Mahajan, A et al 2018	MPHOSPH9_rs4148856	0.931882	GWASKnown	T2D
17	ATP5G1	17:46970202:46970771:clu_16947_NA_ENSG00000159199	17:46964758:A:G	3.3e-06	-4.7	17:46978353:T:C	0.342	11.69	-4.6341	173	7	lasso	0.33601	2.08e-37	-4.65581	3.23e-06	0.028	0.96	Mahajan, A et al 2018	TTLL6_rs35895680	0.338359	GWASKnown	T2D
17	ATP5G1	17:46970272:46970771:clu_16947_NA_ENSG00000159199	17:46964758:A:G	3.3e-06	-4.7	17:46978353:T:C	0.342	-11.68	-4.6341	173	7	lasso	0.33594	2.13e-37	4.66745	3.05e-06	0.028	0.96	Mahajan, A et al 2018	TTLL6_rs35895680	0.338359	GWASKnown	T2D
10	BTAF1	10:93756327:93757360:clu_4497_NA_ENSG00000095564	10:93801280:C:T	3.2e-08	5.5	10:93717189:C:T	0.021752	3.9	5.4	126	126	blup	0.02894	0.000377	5.55724	2.74e-08	0.018	0.946	Mahajan, A et al 2018	HHEXIDE_rs7078559	NA	GWASKnown	T2D
15	C15orf38	15:90445035:90446448:clu_13525_NA_ENSG00000242498	15:90449523:T:C	1.9e-20	9.29	15:90428072:A:G	0.043	-5.28	9.0476	93	93	blup	0.056127	1.01e-06	-9.1586	5.26e-20	0.025	0.974	Mahajan, A et al 2018	AP3S2_rs4932265	0.917684	GWASKnown	T2D
12	CCDC92	12:124428911:124429216:clu_15019_NA_ENSG00000119242	12:124467204:C:A	8.3e-10	-6.2	12:124451504:A:G	0.115965	7.26	-5.375	130	1	lasso	0.113174	3.11e-12	-5.375	7.66e-08	0.082	0.918	Mahajan, A et al 2018	ZNF664_rs7978610	1	GWASKnown	T2D
12	CCDC92	12:124428911:124440831:clu_15019_NA_ENSG00000119242	12:124467204:C:A	8.3e-10	-6.2	12:124451504:A:G	0.026063	-3.75	-5.375	143	143	bslmm	0.022391	0.00159	4.59051	4.42e-06	0.07	0.77	Mahajan, A et al 2018	ZNF664_rs7978610	1	GWASKnown	T2D
12	CCDC92	12:124428911:124457076:clu_15019_NA_ENSG00000119242	12:124467204:C:A	8.3e-10	-6.2	12:124460703:C:A	0.015574	-3.77	-5.625	156	156	blup	0.017362	0.00483	5.73694	9.64e-09	0.06	0.868	Mahajan, A et al 2018	ZNF664_rs7978610	1	GWASKnown	T2D
12	CCDC92	12:124430347:124457076:clu_15019_NA_ENSG00000119242	12:124467204:C:A	8.3e-10	-6.2	12:124451504:A:G	0.138974	7.91	-5.375	151	12	enet	0.137525	1.13e-14	-5.41023	6.29e-08	0.123	0.877	Mahajan, A et al 2018	ZNF664_rs7978610	1	GWASKnown	T2D
16	CTRB2	16:75238220:75238671:clu_12760_NA_ENSG00000168928	16:75234872:C:A	2.7e-29	-11.43	16:75234872:C:A	0.752	-17.35	-11.4286	295	4	lasso	0.74985	9.75e-122	11.5459	7.74e-31	0	1	Mahajan, A et al 2018	BCAR1_rs72802342	1	GWASKnown	T2D
16	CTRB2	16:75238220:75239231:clu_12760_NA_ENSG00000168928	16:75234872:C:A	2.7e-29	-11.43	16:75234872:C:A	0.816	18.08	-11.4286	298	9	lasso	0.82022	3.12e-150	-11.5834	5e-31	0	1	Mahajan, A et al 2018	BCAR1_rs72802342	1	GWASKnown	T2D
16	CTRB2	16:75238804:75239231:clu_12760_NA_ENSG00000168928	16:75234872:C:A	2.7e-29	-11.43	16:75234872:C:A	0.225	-9.54	-11.4286	297	6	lasso	0.22116	1.45e-23	11.456	2.19e-30	0	1	Mahajan, A et al 2018	BCAR1_rs72802342	1	GWASKnown	T2D
11	EIF3M	11:32623368:32623625:clu_6501_NA_ENSG00000149100	11:32673019:C:A	8.3e-07	-4.82	11:32623301:T:C	0.516939	15.07	-4.6471	197	1	enet	0.515167	1.31e-64	-4.64706	3.37e-06	0.016	0.972	Mahajan, A et al 2018	QSER1_rs145678014	0.607918	GWASKnown	T2D
11	EIF3M	11:32623368:32623825:clu_6501_NA_ENSG00000149100	11:32673019:C:A	8.3e-07	-4.82	11:32623301:T:C	0.530021	-15.55	-4.6471	197	1	enet	0.557397	1.76e-72	4.64706	3.37e-06	0.016	0.972	Mahajan, A et al 2018	QSER1_rs145678014	0.607918	GWASKnown	T2D
11	EIF3M	11:32623660:32623825:clu_6501_NA_ENSG00000149100	11:32673019:C:A	8.3e-07	-4.82	11:32623301:T:C	0.483113	15.03	-4.6471	197	1	enet	0.517566	4.89e-65	-4.64706	3.37e-06	0.016	0.972	Mahajan, A et al 2018	QSER1_rs145678014	0.607918	GWASKnown	T2D
1	ERO1LB	1:236406795:236413185:clu_3873_NA_ENSG00000086619	1:236396811:C:A	2.3e-06	4.737	1:236405497:T:C	0.090467	6.82	4.4737	242	242	bslmm	0.094892	1.94e-10	4.60566	4.11e-06	0.076	0.903	NA	NA	NA	Novel	T2D
1	ERO1LB	1:236406795:236415350:clu_3873_NA_ENSG00000086619	1:236396811:C:A	2.3e-06	4.737	1:236405497:T:C	0.668921	-16.4	4.4737	244	4	lasso	0.674285	5.87e-99	-4.50886	6.52e-06	0.074	0.906	NA	NA	NA	Novel	T2D
17	FAM57A	17:636421:644541:clu_16211_NA_ENSG00000167695	17:642578:G:A	8.8e-07	4.95	17:642578:G:A	0.0786	-5.82	4.9485	210	1	lasso	0.07225	2.96e-08	-4.94845	7.48e-07	0.002	0.994	Vujkovic at al 2020	VPS53_rs11870735	0.470172	GWASKnown	T2D
9	GPSM1	9:139244215:139250142:clu_8309_NA_ENSG00000160360	9:139272502:T:C	1e-08	-5.658	9:139272502:T:C	0.0201	3.82	-5.6579	81	81	bslmm	0.0248	0.000934	-7.08193	1.42e-12	0.012	0.885	Mahajan, A et al 2018	GPSM1_rs78403475	0.119078	GWASKnown	T2D
15	HERC1	15:64067848:64126021:clu_13242_NA_ENSG00000103657	15:64022194:C:T	4.4e-09	5.87	15:64104268:C:T	0.0146	-3.57	5.6	270	270	bslmm	0.006741	0.0551	-5.7869	7.17e-09	0.065	0.774	Mahajan, A et al 2018	USP3_rs7178762	0.796585	GWASKnown	T2D
2	KRTCAP3	2:27665307:27665709:clu_171_NA_ENSG00000157992	2:27625661:A:G	9.4e-10	6.13	2:27693485:T:C	0.0559	5.33	5.52632	85	85	blup	0.060492	3.91e-07	6.0568	1.39e-09	0.114	0.886	Mahajan, A et al 2018	GCKR_rs1260326	0.438619	GWASKnown	T2D
15	MAN2C1	15:75650959:75651045:clu_13382_NA_ENSG00000140400	15:75700191:G:A	2.6e-08	-5.52	15:75634759:G:A	0.256	-10.49	-4.8864	72	4	lasso	0.258204	8.44e-28	4.8482	1.25e-06	0.012	0.988	Mahajan, A et al 2018	PTPN9_rs13737	0.761218	GWASKnown	T2D
12	MPHOSPH9	12:123710898:123712010:clu_15002_NA_ENSG00000051825	12:123663351:G:A	1.7e-08	-5.6	12:123710835:A:C	0.118243	-6.96	-4.65116	206	3	lasso	0.127845	1.07e-13	4.46457	8.02e-06	0.296	0.703	Mahajan, A et al 2018	MPHOSPH9_rs4148856	0.883222	GWASKnown	T2D
6	NHSL1	6:138817508:138866760:clu_18393_NA_ENSG00000135540	6:138769803:T:C	2.4e-05	4.4	6:138782460:G:A	0.011373	4.2	3.6667	237	7	enet	0.02472	0.000951	4.97043	6.68e-07	0.063	0.751		NA	NA	Novel	T2D
5	PAM	5:102363942:102364591:clu_10230_NA_ENSG00000145730	5:102323766:C:T	4.6e-11	6.58	5:102325692:T:C	0.027377	-4.04	5.8974	125	125	bslmm	0.01081	0.0212	-5.91708	3.28e-09	0.097	0.701	Mahajan, A et al 2018	PAM_rs78408340;PAM_rs115505614	NA	GWASKnown	T2D
5	PPIP5K2	5:102512611:102513368:clu_10233_NA_UnAnnotated	5:102559407:T:C	1.3e-09	6.09	5:102529719:T:C	0.143196	-8.04	5.9259	66	14	enet	0.15267	3.19e-16	-5.86964	4.37e-09	0.048	0.952	Mahajan, A et al 2018	PAM_rs115505614	0.144091	GWASKnown	T2D
8	RPL8	8:146017525:146017630:clu_20946_NA_ENSG00000161016	8:145976021:T:C	5.2e-09	-5.87	8:146019378:G:A	0.038312	4.61	-5.4667	109	2	lasso	0.0316	0.000211	-5.33911	9.34e-08	0.083	0.886	Mahajan, A et al 2018	BOP1_rs12719778	0.261382	GWASKnown	T2D
1	SCAMP3	1:155230241:155231877:clu_3220_NA_ENSG00000116521	1:155203060:G:A	2.1e-05	4.321	1:155209360:C:T	0.06306	5.97	4.2683	79	79	blup	0.065681	1.25e-07	4.51579	6.31e-06	0.037	0.884	Vujkovic at al 2020	PKLR_rs3020781	0.626635	GWASKnown	T2D
17	SNX11	17:46185200:46188070:clu_16944_NA_ENSG00000002919	17:46143515:T:C	3.2e-06	-4.62	17:46197755:A:G	0.0662	-5.75	-4.186	182	4	enet	0.06479	1.53e-07	4.46026	8.19e-06	0.047	0.919	Vujkovic at al 2020	CBX1_rs3744347	0.994422	GWASKnown	T2D
11	STARD10	11:72466798:72469575:clu_6995_NA_ENSG00000214530	11:72428172:A:G	3.1e-35	-13	11:72506324:G:A	0.024801	4.12	5.3165	169	3	lasso	0.038077	5.16e-05	13	1.22e-38	0.024	0.91	Mahajan, A et al 2018	CENTD2ARAP1_rs77464186	0.908637	GWASKnown	T2D
7	ZNF277	7:111846862:111926928:clu_21783_NA_ENSG00000198839	7:111837561:G:A	8.4e-07	4.89	7:111927706:T:C	0.076264	5.85	4.5882	262	5	lasso	0.0844	2.01e-09	4.6365	3.54e-06	0.035	0.946	NA	NA	NA	Novel	T2D
7	ZNF277	7:111846862:111926932:clu_21783_NA_ENSG00000198839	7:111837561:G:A	8.4e-07	4.89	7:111927706:T:C	0.066871	-5.8	4.5882	262	5	lasso	0.07628	1.22e-08	-4.70615	2.52e-06	0.035	0.946	NA	NA	NA	Novel	T2D
12	ZNF664	12:124489201:124489425:clu_15021_NA_ENSG00000179195	12:124467204:C:A	8.3e-10	-6.2	12:124464836:G:T	0.011003	4.27	-6.07595	121	121	blup	0.037918	5.34e-05	-5.19872	2.01e-07	0.036	0.954	Mahajan, A et al 2018	ZNF664_rs7978610	1	GWASKnown	T2D
6	NC_000006.11	6:34216447:34246917:clu_17773_NA_UnAnnotated	6:34184371:T:C	6.5e-09	6.11	6:34166533:T:C	0.020391	-4.1	5.5556	247	247	blup	0.02996	0.000302	-5.5847	2.34e-08	0.046	0.901	Mahajan, A et al 2018	HMGA1_rs77136196	0.863129	GWASKnown	T2D

### Sheet: FG
Chr	GeneSymbol	Feature	BestGWAS_variant	BestGWAS_pvalue	BestGWAS_Z	QTL_variant	QTL_R2	QTL_Z	QTL_GWAS_Z	NSNP	NWGT	BEST TWAS MODEL	MODELCV.R2	MODELCV.PV	Zscore	Pvalue	COLOC_PP3	COLOC_PP4	GWAS_study	GWAS_locus_name	GWAS_locus_r2	GWAS_novelty	Trait
17	EFCAB13	17:45422464:45447803:clu_16914_NA_ENSG00000178852	17:45479733:A:C	1.44e-07	-5.667	17:45422628:A:G	0.38	-12.51	-5.1667	208	15	enet	0.39828	6.2e-46	5.25176	1.51e-07	0.057	0.942	Chen, J et al. 2021	EFCAB13_rs12452315	0.803334	GWASKnown	FG
17	EFCAB13	17:45438887:45447803:clu_16914_NA_ENSG00000178852	17:45479733:A:C	1.44e-07	-5.667	17:45422628:A:G	0.412	12.86	-5.1667	174	6	lasso	0.40667	3.78e-47	-4.99312	5.94e-07	0.055	0.944	Chen, J et al. 2022	EFCAB13_rs12452315	0.803334	GWASKnown	FG
2	G6PC2	2:169758059:169761015:clu_1090_NA_ENSG00000152254	2:169763148:T:C	3.43e-367	-41.5	2:169776414:G:T	0.0378	4.65	-30.4375	162	1	lasso	0.042494	1.97e-05	-41.5	0	0.014	0.984	Chen, J et al. 2023	G6PC2_rs1402837	0.127259	GWASKnown	FG
2	G6PC2	2:169758059:169764078:clu_1090_NA_ENSG00000152254	2:169763148:T:C	3.43e-367	-41.5	2:169756930:A:G	0.0419	-5.76	6.4706	167	3	lasso	0.080303	5e-09	-26.1635	6.92e-151	0.021	0.979	Chen, J et al. 2024	G6PC2_rs1402837	0.127259	GWASKnown	FG
2	G6PC2	2:169759064:169761015:clu_1090_NA_ENSG00000152254	2:169763148:T:C	3.43e-367	-41.5	2:169763148:T:C	0.00448	-3.64	-41.5	161	161	blup	0.017489	0.00469	27.8313	1.81e-170	0.018	0.907	Chen, J et al. 2025	G6PC2_rs1402837	0.127259	GWASKnown	FG
2	G6PC2	2:169759064:169764078:clu_1090_NA_ENSG00000152254	2:169763148:T:C	3.43e-367	-41.5	2:169763148:T:C	0.234	9.74	-41.5	166	4	lasso	0.250504	6.65e-27	-41.76	0	0	1	Chen, J et al. 2026	G6PC2_rs1402837	0.127259	GWASKnown	FG
2	G6PC2	2:169761126:169763174:clu_1090_NA_ENSG00000152254	2:169763148:T:C	3.43e-367	-41.5	2:169763148:T:C	0.341	-11.69	-41.5	160	3	lasso	0.33723	1.44e-37	41.7178	0	0	1	Chen, J et al. 2027	G6PC2_rs1402837	0.127259	GWASKnown	FG
2	G6PC2	2:169761126:169764078:clu_1090_NA_ENSG00000152254	2:169763148:T:C	3.43e-367	-41.5	2:169763148:T:C	0.342	11.72	-41.5	162	1	lasso	0.340298	5.71e-38	-41.5	0	0	1	Chen, J et al. 2028	G6PC2_rs1402837	0.127259	GWASKnown	FG
2	G6PC2	2:169763289:169764078:clu_1090_NA_ENSG00000152254	2:169763148:T:C	3.43e-367	-41.5	2:169763148:T:C	0.177	-8.54	-41.5	159	4	lasso	0.174702	1.6e-18	41.1433	0	0	1	Chen, J et al. 2029	G6PC2_rs1402837	0.127259	GWASKnown	FG
6	GLP1R	6:39053905:39054064:clu_17848_NA_ENSG00000112164	6:39034095:C:T	1.209e-14	7.34	6:39037955:A:G	0.018673	4.66	6.625	224	3	enet	0.02582	0.000746	6.46215	1.03e-10	0.128	0.788	Chen, J et al. 2030	GLP1R_rs10305457	1	GWASKnown	FG
6	GLP1R	6:39053905:39055120:clu_17848_NA_ENSG00000112164	6:39034095:C:T	1.209e-14	7.34	6:39037955:A:G	0.038562	-5.24	6.625	226	5	lasso	0.04675	7.81e-06	-6.69298	2.19e-11	0.127	0.866	Chen, J et al. 2031	GLP1R_rs10305457	1	GWASKnown	FG
2	GPN1	2:27852819:27855500:clu_183_NA_ENSG00000198522	2:27851918:G:A	6.036e-30	-11.632	2:27833752:C:T	0.0264	4.37	2.9375	86	9	enet	0.02816	0.000447	5.68807	1.28e-08	0.102	0.869	Chen, J et al. 2032	BRE_rs115640879	0.210016	GWASKnown	FG
9	GPSM1	9:139244215:139250142:clu_8309_NA_ENSG00000160360	9:139266221:G:A	8.847e-10	-6.71	9:139272502:T:C	0.0201	3.82	-6	81	81	bslmm	0.0248	0.000934	-5.688	1.29e-08	0.024	0.773	Chen, J et al. 2033	DNLZ_rs3829109	0.599737	GWASKnown	FG
7	GRB10	7:50795587:50799969:clu_21329_NA_ENSG00000106070	7:50786663:G:A	1.247e-15	8.78	7:50769251:G:A	0.008003	-3.76	6.95	205	205	blup	0.02466	0.000964	-6.10305	1.04e-09	0.116	0.637	Chen, J et al. 2034	GRB10_rs2108349	1	GWASKnown	FG
20	LINC00261	20:22541733:22544533:clu_19805_NA_ENSG00000259974	20:22567608:C:A	2.298e-22	-9.39	20:22561382:T:C	0.0238	-3.94	-9.383	115	115	blup	0.029526	0.000332	8.7361	2.41e-18	0.031	0.913	Chen, J et al. 2035	LINC00261_rs6113722	0.87156	GWASKnown	FG
20	LINC00261	20:22541733:22547321:clu_19805_NA_ENSG00000259974	20:22567608:C:A	2.298e-22	-9.39	20:22551094:A:G	0.0111	-3.29	-8.8085	122	122	blup	0.026942	0.000584	8.6786	4.01e-18	0.043	0.699	Chen, J et al. 2036	LINC00261_rs6113722	0.87156	GWASKnown	FG
20	LINC00261	20:22545754:22547321:clu_19805_NA_ENSG00000259974	20:22567608:C:A	2.298e-22	-9.39	20:22560971:T:C	0.0408	4.86	-9.2391	119	119	blup	0.046402	8.43e-06	-9.1802	4.3e-20	0.026	0.972	Chen, J et al. 2037	LINC00261_rs6113722	0.87156	GWASKnown	FG
20	LINC00261	20:22548523:22559148:clu_19807_NA_ENSG00000259974	20:22567608:C:A	2.298e-22	-9.39	20:22540915:A:C	0.0162	-4.11	-8.5581	126	126	blup	0.026528	0.000639	8.2869	1.16e-16	0.139	0.653	Chen, J et al. 2038	LINC00261_rs6113722	0.87156	GWASKnown	FG
3	MBNL1	3:152163328:152164493:clu_9498_NA_ENSG00000152601	3:152180329:C:T	3.331e-08	-5.469	3:152177723:C:T	0.0358	4	-5.3333	121	1	lasso	0.0281	0.000457	-5.33333	9.64e-08	0.029	0.865	Chen, J et al. 2039	MBNL1_rs148134482	0.808822	GWASKnown	FG
17	MRPL45P2	17:45560456:45567532:clu_16916_NA_ENSG00000228782	17:45565093:C:T	4.313e-07	-5.5	17:45513292:A:G	0.055	5.4	-5.2632	128	2	lasso	0.05545	1.18e-06	-4.57882	4.68e-06	0.02	0.979	Chen, J et al. 2040	EFCAB13_rs12452315	0.795784	GWASKnown	FG
17	MRPL45P2	17:45566321:45567532:clu_16916_NA_ENSG00000228782	17:45565093:C:T	4.313e-07	-5.5	17:45544107:C:T	0.0482	-4.76	-4.5789	117	2	lasso	0.04365	1.53e-05	4.57882	4.68e-06	0.024	0.974	Chen, J et al. 2041	EFCAB13_rs12452315	0.795784	GWASKnown	FG
8	NDUFAF6	8:95987643:95988045:clu_20699_NA_ENSG00000156170	8:95960767:G:A	9.179e-08	-5.67	8:95969322:C:T	0.169372	8.59	-4.6111	190	21	enet	0.165138	1.62e-17	-4.8614	1.17e-06	0.208	0.788	Chen, J et al. 2042	TP53INP1_rs896854	0.996006	GWASKnown	FG
11	PTPRJ	11:48134535:48142555:clu_6624_NA_ENSG00000149177	11:48089917:G:T	7.488e-12	-6.7	11:48183186:A:G	0.049633	5.02	4.9259	181	181	bslmm	0.041913	2.24e-05	4.52038	6.17e-06	0.066	0.929	Chen, J et al. 2043	NUP160_rs34228231;OR4S1_rs1483121	NA	GWASKnown	FG
11	PTPRJ	11:48142818:48145165:clu_6624_NA_ENSG00000149177	11:48168664:T:G	1.693e-09	6.48	11:48167738:C:T	0.022601	-4.27	5.4762	169	5	lasso	0.029601	0.000327	-4.59583	4.31e-06	0.038	0.927	Chen, J et al. 2044	NUP160_rs34228231;OR4S1_rs1483121	NA	GWASKnown	FG
11	SLC39A13	11:47434018:47434951:clu_6605_NA_ENSG00000165915	11:47400602:G:A	3.833e-16	-8.47	11:47466442:G:A	0.048728	4.8	-6.6111	168	2	enet	0.048995	4.8e-06	-5.77432	7.73e-09	0.079	0.898	Chen, J et al. 2045	ARHGAP1_rs8914	0.110194	GWASKnown	FG
11	SLC39A13	11:47435058:47435148:clu_6605_NA_ENSG00000165915	11:47400602:G:A	3.833e-16	-8.47	11:47391948:G:A	0.008296	3.53	-7	166	166	bslmm	0.015961	0.00661	-7.20868	5.65e-13	0.034	0.661	Chen, J et al. 2046	ARHGAP1_rs8914	0.110194	GWASKnown	FG
9	SNAPC4	9:139279266:139281965:clu_8310_NA_ENSG00000165684	9:139266221:G:A	8.847e-10	-6.71	9:139294271:G:A	0.00525	3.74	-5.4286	162	162	blup	0.01953	0.00298	-5.7176	1.08e-08	0.034	0.888	Chen, J et al. 2047	DNLZ_rs3829109	0.599737	GWASKnown	FG
11	STARD10	11:72466798:72469575:clu_6995_NA_ENSG00000214530	11:72460694:T:C	3.116e-25	-10.73	11:72506324:G:A	0.024801	4.12	5.4444	169	3	lasso	0.038077	5.16e-05	10.1364	3.81e-24	0.055	0.799	Chen, J et al. 2048	ARAP1_rs11603349	1	GWASKnown	FG
7	STEAP2	7:89845917:89854364:clu_21524_NA_ENSG00000157214	7:89841307:G:A	1.029e-08	-5.67	7:89798421:C:A	0.003201	3.74	-5.3333	196	196	blup	0.004	0.108	-5.23374	1.66e-07	0.035	0.88	Chen, J et al. 2049	STEAP2AS1_rs13242882	0.914072	GWASKnown	FG
14	WARS	14:100828258:100842597:clu_5603_NA_ENSG00000140105	14:100830818:C:A	6.019e-12	-6.75	14:100836353:C:T	0.111	-7.15	-5.4286	157	12	enet	0.107797	1.05e-11	5.3955	6.83e-08	0.273	0.727	Chen, J et al. 2050	WARS_rs12888855	1	GWASKnown	FG
14	WARS	14:100835595:100840473:clu_5603_NA_ENSG00000140105	14:100830818:C:A	6.019e-12	-6.75	14:100827429:G:T	0.755	17.45	-5.6364	152	16	enet	0.758346	1.02e-124	-5.7303	1e-08	0.03	0.97	Chen, J et al. 2051	WARS_rs12888855	1	GWASKnown	FG
14	WARS	14:100835595:100841620:clu_5603_NA_ENSG00000140105	14:100830818:C:A	6.019e-12	-6.75	14:100827429:G:T	0.198	-9.17	-5.6364	152	16	enet	0.197473	5.84e-21	4.9454	7.6e-07	0.023	0.977	Chen, J et al. 2052	WARS_rs12888855	1	GWASKnown	FG
14	WARS	14:100835595:100842597:clu_5603_NA_ENSG00000140105	14:100830818:C:A	6.019e-12	-6.75	14:100820536:A:G	0.125	-8.01	-5.5909	152	11	lasso	0.1387	8.57e-15	5.9334	2.97e-09	0.064	0.936	Chen, J et al. 2053	WARS_rs12888855	1	GWASKnown	FG
14	WARS	14:100840581:100841620:clu_5603_NA_ENSG00000140105	14:100830818:C:A	6.019e-12	-6.75	14:100827429:G:T	0.655	16.41	-5.6364	146	10	lasso	0.663841	3.11e-96	-5.8168	6e-09	0.166	0.834	Chen, J et al. 2054	WARS_rs12888855	1	GWASKnown	FG
8	FTMT23100038673.1_NDUFAF6	8:95970407:95993083:clu_20699_NA_UnAnnotated	8:95960767:G:A	9.179e-08	-5.67	8:95980708:T:C	0.337486	-11.7	-4.3889	239	29	enet	0.335258	2.61e-37	4.5114	6.44e-06	0.283	0.712	Chen, J et al. 2055	TP53INP1_rs896854	0.996006	GWASKnown	FG

### Sheet: FI
Chr	GeneSymbol	Feature	BestGWAS_variant	BestGWAS_pvalue	BestGWAS_Z	QTL_variant	QTL_R2	QTL_Z	QTL_GWAS_Z	NSNP	NWGT	BEST TWAS MODEL	MODELCV.R2	MODELCV.PV	Zscore	Pvalue	COLOC_PP3	COLOC_PP4	GWAS_study	GWAS_locus_name	GWAS_locus_r2	GWAS_novelty	Trait
12	CCDC92	12:124428911:124429216:clu_15019_NA_ENSG00000119242	12:124409502:G:A	5.996e-08	-6.35	12:124451504:A:G	0.115965	7.26	-49524	130	1	lasso	0.113174	3.11e-12	-495238	7.33e-07	0.124	0.876	Chen, J et al. 2021	ZNF664-FAM101A_ZNF664_rs7975482	0.869763	GWASKnown	FI
12	CCDC92	12:124428911:124440831:clu_15019_NA_ENSG00000119242	12:124409502:G:A	5.996e-08	-6.35	12:124451504:A:G	0.026063	-3.75	-49524	143	143	bslmm	0.022391	0.00159	464066	3.47e-06	0.063	0.792	Chen, J et al. 2022	ZNF664-FAM101A_ZNF664_rs7975482	0.869763	GWASKnown	FI
12	CCDC92	12:124428911:124457076:clu_15019_NA_ENSG00000119242	12:124409502:G:A	5.996e-08	-6.35	12:124460703:C:A	0.015574	-3.77	-5	156	156	blup	0.017362	0.00483	539484	6.86e-08	0.086	0.811	Chen, J et al. 2023	ZNF664-FAM101A_ZNF664_rs7975482	0.869763	GWASKnown	FI
12	CCDC92	12:124430347:124457076:clu_15019_NA_ENSG00000119242	12:124409502:G:A	5.996e-08	-6.35	12:124451504:A:G	0.138974	7.91	-49524	151	12	enet	0.137525	1.13e-14	-501881	5.2e-07	0.222	0.778	Chen, J et al. 2024	ZNF664-FAM101A_ZNF664_rs7975482	0.869763	GWASKnown	FI
7	HOTAIRM1	7:27136007:27138693:clu_21162_NA_UnAnnotated	7:27144921:C:T	0.0004055	-5103	7:27145100:G:A	0.025384	4.6	-4129	128	6	lasso	0.04038	3.13e-05	-4774581	1.8e-06	0.018	0.957	NA	NA	NA	Novel	FI
3	NT5DC2	3:52563350:52568549:clu_8900_NA_ENSG00000168268	3:52551284:G:T	4.545e-05	6	3:52568805:G:T	0.0513	4.89	57895	105	1	lasso	0.0389	4.36e-05	578947	7.06e-09	0.015	0.983	Chen, J et al. 2026	ITIH3_rs17331151	NA	GWASKnown	FI
12	ZNF664	12:124489201:124489425:clu_15021_NA_ENSG00000179195	12:124446728:A:G	8.131e-07	-6.05	12:124464836:G:T	0.011003	4.27	-5.85	121	121	blup	0.037918	5.34e-05	-452251	6.11e-06	0.035	0.955	Chen, J et al. 2027	DNAH10_rs7133378	0.883131	GWASKnown	FI
6	STRT06196569	6:34216447:34246917:clu_17773_NA_UnAnnotated	6:34216425:T:C	1.755e-08	7271	6:34166533:T:C	0.020391	-4.1	68667	247	247	blup	0.02996	0.000302	-6.61	3.73e-11	0.046	0.901	Chen, J et al. 2028	C6orf1_rs116141873	1	GWASKnown	FI
