## Supplementary material for "Genetic regulation of RNA splicing in human pancreatic islets": Table S5

### Sheet: T2D
chr	GWAS_locus	ColocalizingGene	NSNP	max_abs_Z_gwas	max_abs_Z_eqtl	logBF_1	logBF_2	logBF_3	logBF_4	pi_1	pi_2	pi_3	pi_4	PPA_1	PPA_2	PPA_3	PPA_4	Colocalizing_Variant	Colocalizing_Variant_PP3	Trait	MolecularMechanism
chr1	PTGFRN_rs1127215	PTGFRN	96	657895	907716	137483	334268	51723	443448	0.00756962	0.00757645	0.534567	0.00757544	4.55899e-14	1.60509e-05	0.999991	0.885341	1:117532790:C:T	0.999947	T2D	eQTL
chr1	PTGFRN_rs1127215	CD101	50	657895	59403	143678	11021	26704	253019	0.00760784	0.007612	0.532142	0.00784538	0.00625367	0.000220235	0.996385	0.00361501	1:117532790:C:T	0.741967	T2D	eQTL
chr1	GNG4_rs291367	B3GALNT2	403	5	927918	54028	349785	406528	403786	0.00769321	0.00769735	0.526008	0.00850855	7.09409e-13	4.96237	0.987804	0.0121465	1:235679690:A:C	0.374928	T2D	eQTL
chr2	CEP68_rs2249105	CEP68	109	662338	664633	156814	163747	346134	319615	0.00758796	0.00758794	0.533903	0.00765075	8.51433e-06	1.70301e-05	0.998991	0.00100947	2:65276452:T:C	0.278942	T2D	eQTL
chr2	CEP68_rs2052261	CEP68	109	662338	664633	156814	163747	346134	319615	0.00758796	0.00758794	0.533903	0.00765075	8.51433e-06	1.70301e-05	0.998991	0.00100947	2:65276452:T:C	0.278942	T2D	eQTL
chr3	UBE2E2_rs35352848	UBE2E2	255	967391	757319	389753	212075	64668	59778	0.0075732	0.00757592	0.534469	0.00757887	9.84189e-09	1.89147e-16	0.999893	0.000106636	3:23455582:T:C	0.334581	T2D	eQTL
chr3	ADCY5_rs11708067	ADCY5	108	123596	121135	681631	651478	137553	129576	0.00756962	0.00757645	0.534567	0.00757544	1.03606e-27	5.0843e-30	0.999995	0.486555	3:123065778:A:G	1	T2D	eQTL
chr3	SLC12A8_rs649961	SLC12A8	58	626667	12346	137532	688527	845756	823727	0.00447604	0.00447728	0.721526	0.00451952	1.08281e-28	9.20573e-05	0.999308	0.000691513	3:124921457:C:T	0.758538	T2D	eQTL
chr3	IGF2BP2_rs6780171	IGF2BP2	76	15	646934	108176	167226	125365	124879	0.00766208	0.00766917	0.527897	0.00830885	4.92664e-05	9.444e-47	0.990413	0.00958739	3:185534482:G:A	0.0343031	T2D	eQTL
chr3	IGF2BP2_rs150111048	IGF2BP2	76	15	646934	108176	167226	125365	124879	0.00766208	0.00766917	0.527897	0.00830885	4.92664e-05	9.444e-47	0.990413	0.00958739	3:185534482:G:A	0.0343031	T2D	eQTL
chr3	ST6GAL1_rs3887925	ST6GAL1	82	813333	983682	252855	406305	696026	632143	0.00757616	0.00757084	0.534577	0.00757357	8.03058e-17	3.70417e-10	0.999976	0.23817	3:186665645:C:T	0.999593	T2D	eQTL
chr4	SLC9B1_rs1580278	BDH2	625	434211	747939	299114	216867	266315	246675	0.00759515	0.00759674	0.533176	0.00772424	7.68868e-08	0.000101237	0.997871	0.0020282	4:104063071:C:T	0.0463686	T2D	eQTL
chr5	ZBED3_rs4457053	ZBED3-AS1	9	839506	599516	300043	133795	451275	425327	0.0075844	0.00758134	0.533792	0.00765207	0.000383874	2.31168e-11	0.998931	0.00106919	5:76427311:G:A	0.837299	T2D	eQTL
chr6	VEGFA_rs6458354	HI-LNC77	27	658537	555129	16947	105503	275661	274436	0.00771032	0.00770282	0.52454	0.00871077	0.0354095	5.89705e-05	0.985521	0.0144788	6:43826681:C:T	0.45862	T2D	eQTL
chr8	BOP1_rs12719778	RPL8	193	586667	731524	114796	20437	326172	319085	0.00764817	0.00764841	0.529205	0.00814778	9.47722e-07	0.00736006	0.992478	0.00752226	8:146004111:T:C	0.0784945	T2D	eQTL
chr9	HAUS6_rs7022807	HAUS6	48	631579	539149	15246	984158	262033	250413	0.00762005	0.00762182	0.531367	0.00791816	0.0248792	0.000111901	0.995359	0.00464033	9:19090414:A:G	0.151683	T2D	eQTL
chr9	CDKN2AB_rs10811660	CDKN2B-AS1	8	18	551016	157117	118964	169333	168839	0.00766096	0.00766619	0.527937	0.00829987	0.00711491	6.08182e-66	0.9905	0.00949945	9:22134068:G:A	0.335997	T2D	eQTL
chr10	CDC123CAMK1D_rs11257655	CAMK1D	83	105556	851453	478605	293496	80231	768351	0.00757948	0.00757626	0.534262	0.00761237	1.23971e-11	1.13236e-19	0.999523	0.00047723	10:12307894:C:T	0.999973	T2D	eQTL
chr10	PLEKHA1_rs2280141	PLEKHA1	83	626667	625964	14.94	148291	311935	29.73	0.00760941	0.00761465	0.532118	0.00783125	0.000124473	0.000111487	0.996605	0.00339456	10:124192430:T:C	0.0526602	T2D	eQTL
chr11	CENTD2ARAP1_rs77464186	STARD10	179	13	939513	780638	373678	117928	115.35	0.00758703	0.00758023	0.533801	0.00764939	6.906e-17	1.46151e-32	0.998914	0.00108625	11:72455885:C:T	0.226554	T2D	eQTL
chr11	MTNR1B_rs57235767	CCDC67	251	5.75	175116	10045	143363	154373	153377	0.00763037	0.0076266	0.530712	0.00799218	2.9825e-61	0.0236274	0.994467	0.00553259	11:93013387:T:G	1	T2D	eQTL
chr11	MTNR1B_rs57235767	SMCO4	241	5.75	116399	100857	593065	713276	693377	0.00646438	0.212093	0.377883	0.00672988	4.31618e-24	0.336851	0.997568	0.00242879	11:93013531:C:T	0.669391	T2D	eQTL
chr12	KLHDC5_rs10842994	KLHL42	71	819149	750281	282408	237069	532406	518989	0.00760964	0.00760891	0.531923	0.00786157	1.97956e-08	2.12563e-10	0.996151	0.00384864	12:27965150:C:T	0.10094	T2D	eQTL
chr12	MPHOSPH9_rs4148856	RP11-282O18.3	196	593407	50269	121106	79011	202698	200069	0.0076934	0.00769056	0.525956	0.00852605	0.041333	0.00613748	0.987686	0.0123097	12:123741200:A:G	0.0322665	T2D	eQTL
chr13	RNF6_rs34584161	RNF6	56	579545	751379	10076	223596	350625	322161	0.00758376	0.0075811	0.534068	0.00763516	1.99719e-08	0.00431493	0.999171	0.000829243	13:26776999:A:G	0.922877	T2D	eQTL
chr15	C2CD4AB_rs8037894	C2CD4B	33	626667	558528	146332	113799	267263	259357	0.00764321	0.00763772	0.529727	0.00810079	0.00802162	0.000309761	0.993112	0.00688836	15:62394690:C:G	0.150408	T2D	eQTL
chr15	HMG20A_rs1005752	HMG20A	425	883721	82848	319455	267826	608478	587136	0.00759153	0.00759077	0.53345	0.00770245	3.98457e-10	2.28093e-12	0.998294	0.00170574	15:77818128:C:A	0.107325	T2D	eQTL
chr15	AP3S2_rs4932265	AP3S2	125	929412	170388	364181	136858	174077	173252	0.00763325	0.00764721	0.530015	0.00807521	2.35016e-57	9.82692e-14	0.993367	0.0066327	15:90420673:G:A	0.657884	T2D	eQTL
chr15	AP3S2_rs4932265	C15orf38-AP3S2	123	929412	139489	364342	900164	126848	126433	0.0076726	0.00767796	0.527386	0.00836952	7.79663e-37	1.45441e-13	0.989633	0.0103665	15:90414642:C:G	0.397153	T2D	eQTL
Model 1: Asoociation only to phenotype 1 vs null
Model 2: Association only to phenotype 2 vs null
Model 3; Shared association to both phenotypes vs the null
Model 4: Two distinct associations, one to each phenotype vs null

### Sheet: FG
chr	GWAS_locus	ColocalizingGene	NSNP	max_abs_Z_gwas	max_abs_Z_eqtl	logBF_1	logBF_2	logBF_3	logBF_4	pi_1	pi_2	pi_3	pi_4	PPA_1	PPA_2	PPA_3	PPA_4	Colocalizing_Variant	Colocalizing_Variant_PP3	Trait	MolecularMechanism
chr1	SLC2A1AS1_rs841572	SLC2A1	17	5.05556	5.05727	6.18372	8.06255	15.2791	14.0834	0.007622	0.00762398	0.531381	0.00790963	1.60196e-06	1.04889e-05	0.995505	0.00448252	1:43441125:A:T	0.706495	FG	eQTL
chr3	TMEM45A_rs4132537	TMEM45A	576	5.22222	15.0293	4.15026	104.539	111.989	108.569	0.00757948	0.00757626	0.534262	0.00761237	2.07891e-49	8.24046e-06	0.999526	0.000465621	3:100210509:G:A	0.270084	FG	eQTL
chr3	ADCY5_rs11708067	ADCY5	117	14.05	12.1135	89.2952	65.0677	158.345	151.173	0.00756992	0.0075764	0.53457	0.00757634	1.4564e-32	4.38301e-43	0.999989	1.08831e-05	3:123065778:A:G	0.999952	FG	eQTL
chr3	IGF2BP2_rs7631557	IGF2BP2	86	6.47368	6.46934	13.3397	16.7236	30.5383	30.0456	0.00766459	0.00767017	0.527966	0.00830354	4.88066e-10	1.44012e-08	0.990482	0.00951807	3:185526108:CA:C	0.269082	FG	eQTL
chr3	IGF2BP2_rs35188816	IGF2BP2	86	6.47368	6.46934	13.3397	16.7236	30.5383	30.0456	0.00766459	0.00767017	0.527966	0.00830354	4.88066e-10	1.44012e-08	0.990482	0.00951807	3:185526108:CA:C	0.269082	FG	eQTL
chr5	ZBED3AS1_rs7708285	ZBED3-AS1	10	7	5.99516	17.7951	13.2747	32.5747	30.5525	0.00758868	0.0075881	0.533355	0.00771743	5.41558e-09	5.89387e-11	0.998088	0.00191156	5:76425060:G:C	0.573566	FG	eQTL
chr5	ZBED3AS1_rs6878122	ZBED3-AS1	10	7	5.99516	17.7951	13.2747	32.5747	30.5525	0.00758868	0.0075881	0.533355	0.00771743	5.41558e-09	5.89387e-11	0.998088	0.00191156	5:76425060:G:C	0.573566	FG	eQTL
chr6	LINC01512_rs2025704	HI-LNC77	30	5.3	5.55129	7.01709	10.4564	18.5324	17.3293	0.0076136	0.00761091	0.531514	0.00790737	1.42264e-07	4.43218e-06	0.995548	0.00444726	6:43828573:C:T	0.533319	FG	eQTL
chr6	RGS17_rs12055786	RGS17	69	6.88235	5.69056	16.7562	10.6933	27.5046	27.4388	0.00772387	0.00772597	0.523788	0.00879047	3.11843e-07	7.26115e-10	0.984528	0.0154719	6:153440062:T:C	0.09389	FG	eQTL
chr9	CDKN2BAS1_rs10217762	CDKN2B-AS1	8	10.1364	5.51016	45.6273	11.8964	57.4142	57.3488	0.00772387	0.00772597	0.523788	0.00879047	1.10377e-07	2.47672e-22	0.984524	0.0154759	9:22134068:G:A	0.413297	FG	eQTL
chr9	CDKN2BAS1_rs10811660	CDKN2B-AS1	8	10.1364	5.51016	45.6273	11.8964	57.4142	57.3488	0.00772387	0.00772597	0.523788	0.00879047	1.10377e-07	2.47672e-22	0.984524	0.0154759	9:22134068:G:A	0.413297	FG	eQTL
chr9	NFX1_rs642157	NFX1	151	5.07692	7.89353	5.87336	25.4337	32.9634	31.275	0.00759263	0.00760453	0.532803	0.00776212	2.44116e-14	7.64243e-06	0.997307	0.0026852	9:33251635:C:G	0.135179	FG	eQTL
chr9	DNLZ_rs3829109	GPSM1	99	6.71429	5.539	13.4254	9.7568	24.0758	23.1447	0.0076363	0.00763073	0.530451	0.00801443	3.39039e-07	8.64353e-09	0.99408	0.00591978	9:139266221:G:A	0.985235	FG	eQTL
chr9	SNAPC4_rs10781511	GPSM1	99	6.71429	5.539	13.4254	9.7568	24.0758	23.1447	0.0076363	0.00763073	0.530451	0.00801443	3.39039e-07	8.64353e-09	0.99408	0.00591978	9:139266221:G:A	0.985235	FG	eQTL
chr11	MADD_rs10501320	MADD	138	11.5263	7.1097	56.8134	18.0355	79.3923	74.1062	0.00447901	0.00447363	0.721784	0.004488	9.70158e-13	1.39733e-29	0.999969	3.14695e-05	11:47293799:G:C	0.997266	FG	eQTL
chr11	MADD_rs10717442	MADD	138	11.5263	7.1097	56.8134	18.0355	79.3923	74.1062	0.00447021	0.00447251	0.721904	0.00448802	9.68089e-13	1.39674e-29	0.999969	3.14644e-05	11:47293799:G:C	0.997266	FG	eQTL
chr11	NUP160_rs34228231	MADD	124	10.8947	6.69638	50.1042	15.6287	68.9992	65.5616	0.00757626	0.00757948	0.534262	0.00761237	8.82135e-11	9.4015e-26	0.999542	0.000457777	11:47346723:T:C	0.612689	FG	eQTL
chr11	ARAP1_rs77464186	STARD10	198	10.7273	9.39513	47.9958	37.4634	87.7799	85.3755	0.00758337	0.00759304	0.533637	0.00766913	7.48263e-20	1.99728e-24	0.998704	0.00129642	11:72460694:T:C	0.739122	FG	eQTL
chr11	ARAP1_rs11603349	STARD10	198	10.7273	9.39513	47.9958	37.4634	87.7799	85.3755	0.00758337	0.00759304	0.533637	0.00766913	7.48263e-20	1.99728e-24	0.998704	0.00129642	11:72460694:T:C	0.739122	FG	eQTL
chr13	PDX1AS1_rs11619319	STRG171455	91	8.65	8.85857	28.7258	33.4308	63.7414	62.0275	0.00758833	0.00759806	0.532817	0.00776723	8.81774e-18	9.75574e-16	0.997381	0.00261942	13:28487599:A:G	0.688022	FG	eQTL
chr14	FOXN3_rs8003022	FOXN3	6	6.73684	4.72835	16.2212	7.82902	24.1032	23.915	0.0077038	0.00769799	0.525147	0.008624	5.46325e-06	1.23718e-09	0.986572	0.0134224	14:90038821:G:A	0.985642	FG	eQTL
chr14	FOXN3_rs35889227	FOXN3	6	6.73684	4.72835	16.2212	7.82902	24.1032	23.915	0.0077038	0.00769799	0.525147	0.008624	5.46325e-06	1.23718e-09	0.986572	0.0134224	14:90038821:G:A	0.985642	FG	eQTL
chr15	C2CD4A_rs7163757	C2CD4B	37	13.5625	5.58528	84.2927	11.3402	96.689	95.5315	0.00760972	0.00761601	0.531302	0.00792472	5.89316e-08	1.22418e-39	0.995334	0.00466567	15:62391608:C:T	0.564218	FG	eQTL
chr15	HMG20A_rs7178572	HMG20A	445	6.84211	8.30517	14.3819	26.9453	44.3621	41.2937	0.00757747	0.00757998	0.534269	0.00761747	1.35279e-15	3.86912e-10	0.999338	0.000662443	15:77711719:G:A	0.140238	FG	eQTL
chr15	HMG20A_rs11633054	HMG20A	445	6.84211	8.30517	14.3819	26.9453	44.3621	41.2937	0.00757747	0.00757998	0.534269	0.00761747	1.35279e-15	3.86912e-10	0.999338	0.000662443	15:77711719:G:A	0.140238	FG	eQTL

### Sheet: FI
chr	GWAS_locus	ColocalizingGene	NSNP	max_abs_Z_gwas	max_abs_Z_eqtl	logBF_1	logBF_2	logBF_3	logBF_4	pi_1	pi_2	pi_3	pi_4	PPA_1	PPA_2	PPA_3	PPA_4	Colocalizing_Variant	Colocalizing_Variant_PP3	Trait	MolecularMechanism
chr2	CEP68_rs2252867	CEP68	117	389474	664633	-0.869631	163794	16862	154848	0.00770329	0.0083542	0.525167	0.0079464	2.88248e-05	0.00968594	0.986548	0.00376618	2:65287896:A:G	0.277961	FI	eQTL
chr3	ADCY5_rs11708067	ADCY5	117	590909	121135	945794	650677	770189	742765	0.00757964	0.00758761	0.533914	0.00764066	6.46268e-27	0.00915988	0.999079	0.000920916	3:123065778:A:G	0.992456	FI	eQTL
