## Supplementary material for "Genetic regulation of RNA splicing in human pancreatic islets": Table S4

### Sheet: T2D
chr	GWAS_locus	ColocalizingGene	Colocalizing Splice Junction	NSNP	max_abs_Z_gwas	max_abs_Z_eqtl	logBF_1	logBF_2	logBF_3	logBF_4	pi_1	pi_2	pi_3	pi_4	PPA_1	PPA_2	PPA_3	PPA_4	Colocalizing_Variant	Colocalizing_Variant_PP3	Trait	MolecularMechanism
chr3	KIF9_rs11926707	KIF9	3:47318869:47322442:clu_8736_NA_UnAnnotated	38	5.52632	5.20569	10.3202	7.95738	18.6464	18.2528	0.0076872	0.00767552	0.527026	0.00839334	3.49372e-06	3.28446e-07	0.989366	0.0106302	3:47277885:G:A	0.0924036	T2D	sQTL
chr4	PCGF3_rs35654957	CTBP1	4:1235307:1240019:clu_15369_NA_ENSG00000159692	16	4.84211	6.95133	8.41455	19.0336	28.1347	27.3578	0.00764359	0.00763884	0.529716	0.00810388	3.90706e-11	1.59725e-06	0.993013	0.00698545	4:1240299:T:G	0.222656	T2D	sQTL
chr8	BOP1_rs12719778	RPL8	8:146017525:146017630:clu_20946_NA_ENSG00000161016	16	5.6	4.67427	11.9607	5.89653	18.2071	17.7983	0.00767556	0.00767321	0.527326	0.00837946	2.79059e-05	6.48536e-08	0.989524	0.0104483	8:146006034:C:G	0.191977	T2D	sQTL
chr8	BOP1_rs12719778	RPL8	8:146017525:146017751:clu_20946_NA_ENSG00000161016	17	5.6	4.48178	11.9205	4.66229	17.1066	16.5166	0.00766461	0.00765994	0.528578	0.00822546	8.04113e-05	5.66052e-08	0.991368	0.00855195	8:146006034:C:G	0.224526	T2D	sQTL
chr11	QSER1_rs145678014	EIF3M	11:32623368:32623825:clu_6501_NA_ENSG00000149100	77	5	19.3781	6.98955	179.481	188.104	186.421	0.00759093	0.00760413	0.532684	0.00776267	3.1311e-81	2.56303e-06	0.997298	0.00269979	11:32623621:A:T	0.947038	T2D	sQTL
chr11	QSER1_rs145678014	EIF3M	11:32623368:32623625:clu_6501_NA_ENSG00000149100	77	5	18.3444	6.98955	159.995	168.554	166.941	0.00760077	0.00760352	0.532613	0.00778405	9.6925e-73	2.72949e-06	0.997096	0.00290157	11:32623621:A:T	0.740416	T2D	sQTL
chr11	QSER1_rs145678014	EIF3M	11:32623660:32623825:clu_6501_NA_ENSG00000149100	67	5	18.4004	7.12865	160.682	169.391	167.76	0.00759182	0.00760344	0.532531	0.00777081	4.82234e-73	2.35232e-06	0.997149	0.00284853	11:32623621:A:T	0.969965	T2D	sQTL
chr12	MPHOSPH9_rs4148856	MPHOSPH9	12:123707674:123712010:clu_15002_NA_ENSG00000051825	144	5.71429	5.51979	11.9758	10.3946	22.9455	22.3621	0.00765687	0.00765323	0.528588	0.0082321	2.47211e-07	5.0836e-08	0.991385	0.0086148	12:123718879:C:G	0.0471991	T2D	sQTL
chr12	ZNF664_rs7978610	CCDC92	12:124428911:124429216:clu_15019_NA_ENSG00000119242	93	6.20253	7.48427	14.2196	21.9907	36.2359	36.2032	0.00773343	0.00772556	0.52333	0.00884476	3.99025e-12	9.45127e-09	0.983907	0.0160928	12:124467204:C:A	0.0538279	T2D	sQTL
chr15	PTPN9_rs13737	MAN2C1	15:75650685:75650803:clu_13382_NA_ENSG00000140400	78	5.51724	11.7802	9.33802	62.4136	74.1585	71.6484	0.00758751	0.00758022	0.533789	0.00766258	1.00242e-30	1.1248e-07	0.998835	0.00116519	15:75681000:C:G	0.493599	T2D	sQTL
chr15	PTPN9_rs13737	MAN2C1	15:75650959:75651045:clu_13382_NA_ENSG00000140400	37	5.51724	11.4232	10.0828	59.6035	70.9002	69.6219	0.00761044	0.00761256	0.531781	0.00787768	5.51072e-29	1.76964e-07	0.995891	0.00410854	15:75681000:C:G	0.435112	T2D	sQTL
chr15	AP3S2_rs4932265	AP3S2	15:90420656:90431753:clu_13524_NA_ENSG00000157823	110	9.29412	11.9958	36.5168	64.0981	102.187	100.584	0.0076021	0.00760182	0.532444	0.00779349	4.29647e-31	4.08785e-19	0.997061	0.00293872	15:90372102:T:C	0.355351	T2D	sQTL
chr15	AP3S2_rs4932265	AP3S2	15:90414778:90420538:clu_13524_NA_ENSG00000157823	99	9.29412	11.3263	36.6513	56.0318	93.9156	92.6591	0.00760999	0.0076194	0.531671	0.00789438	1.92444e-27	5.03175e-19	0.995791	0.00420861	15:90420673:G:A	0.634887	T2D	sQTL
chr15	AP3S2_rs4932265	AP3S2	15:90420656:90421497:clu_13524_NA_ENSG00000157823	80	9.29412	6.59011	36.8352	14.3233	52.7353	51.1169	0.00760951	0.00759429	0.532563	0.00778156	1.77185e-09	2.95631e-19	0.997112	0.00288788	15:90372102:T:C	0.456403	T2D	sQTL
chr15	AP3S2_rs4932265	C15orf38	15:90445035:90446448:clu_13525_NA_ENSG00000242498	25	9.29412	5.40342	37.7174	10.0825	47.8422	47.7712	0.00772578	0.00771378	0.523883	0.00878567	5.81882e-07	5.7871e-19	0.984619	0.01538	15:90428072:A:G	0.129759	T2D	sQTL
chr16	BCAR1_rs72802342	CTRB2	16:75238220:75239231:clu_12760_NA_ENSG00000168928	106	11.4286	26.765	57.2276	349.163	411.058	401.68	0.00756962	0.00757645	0.534567	0.00757544	3.0518e-156	1.86625e-29	0.999999	1.19874e-06	16:75234872:C:A	1	T2D	sQTL
chr16	BCAR1_rs72802342	CTRB2	16:75238220:75238671:clu_12760_NA_ENSG00000168928	108	11.4286	24.1502	57.2089	282.688	344.595	335.187	0.00756962	0.00757645	0.534567	0.00757544	2.19271e-127	1.84444e-29	0.999999	1.16279e-06	16:75234872:C:A	1	T2D	sQTL
chr16	BCAR1_rs72802342	CTRB2	16:75238804:75239231:clu_12760_NA_ENSG00000168928	74	11.4286	10.1885	57.5869	43.8817	105.895	96.8321	0.00756962	0.00757645	0.534567	0.00757544	1.4828e-23	1.65722e-29	0.999998	1.64206e-06	16:75234872:C:A	1	T2D	sQTL
Model 1: Asoociation only to phenotype 1 vs null
Model 2: Association only to phenotype 2 vs null
Model 3; Shared association to both phenotypes vs the null
Model 4: Two distinct associations, one to each phenotype vs null

### Sheet: FG
chr	GWAS_locus	ColocalizingGene	Colocalizing Splice Junction	NSNP	max_abs_Z_gwas	max_abs_Z_eqtl	logBF_1	logBF_2	logBF_3	logBF_4	pi_1	pi_2	pi_3	pi_4	PPA_1	PPA_2	PPA_3	PPA_4	Colocalizing_Variant	Colocalizing_Variant_PP3	Trait	MolecularMechanism
chr2	NOSTRIN_rs72883292	G6PC2	2:169761126:169764078:clu_1090_NA_ENSG00000152254	111	41.5	12.9612	851.486	74.7766	931.364	912.096	0.00756962	0.00757645	0.534567	0.00757544	2.88518e-37	0	1	6.07237e-11	2:169763148:T:C	1	FG	sQTL
chr2	NOSTRIN_rs72883292	G6PC2	2:169761126:169763174:clu_1090_NA_ENSG00000152254	105	41.5	12.9198	851.541	74.4294	931.015	913.9	0.00756962	0.00757645	0.534567	0.00757544	4.32698e-37	0	1	5.23363e-10	2:169763148:T:C	1	FG	sQTL
chr2	NOSTRIN_rs72883292	G6PC2	2:169759064:169764078:clu_1090_NA_ENSG00000152254	120	41.5	10.3969	851.408	44.518	901.108	889.796	0.00756962	0.00757645	0.534567	0.00757544	3.68383e-24	0	1	1.73185e-07	2:169763148:T:C	1	FG	sQTL
chr2	NOSTRIN_rs72883292	G6PC2	2:169763289:169764078:clu_1090_NA_ENSG00000152254	102	41.5	8.95827	851.57	31.5972	888.179	871.248	0.00756962	0.00757645	0.534567	0.00757544	1.78593e-18	0	1	6.28162e-10	2:169763148:T:C	1	FG	sQTL
chr2	SPC25_rs7582529	G6PC2	2:169761126:169764078:clu_1090_NA_ENSG00000152254	111	41.5	12.9612	851.486	74.7766	931.364	912.096	0.00756962	0.00757645	0.534567	0.00757544	2.88518e-37	0	1	6.07237e-11	2:169763148:T:C	1	FG	sQTL
chr2	SPC25_rs7582529	G6PC2	2:169761126:169763174:clu_1090_NA_ENSG00000152254	105	41.5	12.9198	851.541	74.4294	931.015	913.9	0.00756962	0.00757645	0.534567	0.00757544	4.32698e-37	0	1	5.23363e-10	2:169763148:T:C	1	FG	sQTL
chr2	SPC25_rs7582529	G6PC2	2:169759064:169764078:clu_1090_NA_ENSG00000152254	120	41.5	10.3969	851.408	44.518	901.108	889.796	0.00756962	0.00757645	0.534567	0.00757544	3.68383e-24	0	1	1.73185e-07	2:169763148:T:C	1	FG	sQTL
chr2	SPC25_rs7582529	G6PC2	2:169763289:169764078:clu_1090_NA_ENSG00000152254	102	41.5	8.95827	851.57	31.5972	888.179	871.248	0.00756962	0.00757645	0.534567	0.00757544	1.78593e-18	0	1	6.28162e-10	2:169763148:T:C	1	FG	sQTL
chr2	SPC25_rs150171632	G6PC2	2:169761126:169764078:clu_1090_NA_ENSG00000152254	111	41.5	12.9612	851.486	74.7766	931.364	912.096	0.00756962	0.00757645	0.534567	0.00757544	2.88518e-37	0	1	6.07237e-11	2:169763148:T:C	1	FG	sQTL
chr2	SPC25_rs150171632	G6PC2	2:169761126:169763174:clu_1090_NA_ENSG00000152254	105	41.5	12.9198	851.541	74.4294	931.015	913.9	0.00756962	0.00757645	0.534567	0.00757544	4.32698e-37	0	1	5.23363e-10	2:169763148:T:C	1	FG	sQTL
chr2	SPC25_rs150171632	G6PC2	2:169759064:169764078:clu_1090_NA_ENSG00000152254	120	41.5	10.3969	851.408	44.518	901.108	889.796	0.00756962	0.00757645	0.534567	0.00757544	3.68383e-24	0	1	1.73185e-07	2:169763148:T:C	1	FG	sQTL
chr2	SPC25_rs150171632	G6PC2	2:169763289:169764078:clu_1090_NA_ENSG00000152254	102	41.5	8.95827	851.57	31.5972	888.179	871.248	0.00756962	0.00757645	0.534567	0.00757544	1.78593e-18	0	1	6.28162e-10	2:169763148:T:C	1	FG	sQTL
chr2	G6PC2_rs111485380	G6PC2	2:169761126:169764078:clu_1090_NA_ENSG00000152254	111	41.5	12.9612	851.486	74.7766	931.364	912.096	0.00756962	0.00757645	0.534567	0.00757544	2.88518e-37	0	1	6.07237e-11	2:169763148:T:C	1	FG	sQTL
chr2	G6PC2_rs111485380	G6PC2	2:169761126:169763174:clu_1090_NA_ENSG00000152254	105	41.5	12.9198	851.541	74.4294	931.015	913.9	0.00756962	0.00757645	0.534567	0.00757544	4.32698e-37	0	1	5.23363e-10	2:169763148:T:C	1	FG	sQTL
chr2	G6PC2_rs111485380	G6PC2	2:169759064:169764078:clu_1090_NA_ENSG00000152254	120	41.5	10.3969	851.408	44.518	901.108	889.796	0.00756962	0.00757645	0.534567	0.00757544	3.68383e-24	0	1	1.73185e-07	2:169763148:T:C	1	FG	sQTL
chr2	G6PC2_rs111485380	G6PC2	2:169763289:169764078:clu_1090_NA_ENSG00000152254	102	41.5	8.95827	851.57	31.5972	888.179	871.248	0.00756962	0.00757645	0.534567	0.00757544	1.78593e-18	0	1	6.28162e-10	2:169763148:T:C	1	FG	sQTL
chr2	G6PC2_rs12623237	G6PC2	2:169761126:169764078:clu_1090_NA_ENSG00000152254	111	41.5	12.9612	851.486	74.7766	931.364	912.096	0.00756962	0.00757645	0.534567	0.00757544	2.88518e-37	0	1	6.07237e-11	2:169763148:T:C	1	FG	sQTL
chr2	G6PC2_rs12623237	G6PC2	2:169761126:169763174:clu_1090_NA_ENSG00000152254	105	41.5	12.9198	851.541	74.4294	931.015	913.9	0.00756962	0.00757645	0.534567	0.00757544	4.32698e-37	0	1	5.23363e-10	2:169763148:T:C	1	FG	sQTL
chr2	G6PC2_rs12623237	G6PC2	2:169759064:169764078:clu_1090_NA_ENSG00000152254	120	41.5	10.3969	851.408	44.518	901.108	889.796	0.00756962	0.00757645	0.534567	0.00757544	3.68383e-24	0	1	1.73185e-07	2:169763148:T:C	1	FG	sQTL
chr2	G6PC2_rs12623237	G6PC2	2:169763289:169764078:clu_1090_NA_ENSG00000152254	102	41.5	8.95827	851.57	31.5972	888.179	871.248	0.00756962	0.00757645	0.534567	0.00757544	1.78593e-18	0	1	6.28162e-10	2:169763148:T:C	1	FG	sQTL
chr2	G6PC2_rs540524	G6PC2	2:169761126:169764078:clu_1090_NA_ENSG00000152254	111	41.5	12.9612	851.486	74.7766	931.364	912.096	0.00756962	0.00757645	0.534567	0.00757544	2.88518e-37	0	1	6.07237e-11	2:169763148:T:C	1	FG	sQTL
chr2	G6PC2_rs540524	G6PC2	2:169761126:169763174:clu_1090_NA_ENSG00000152254	105	41.5	12.9198	851.541	74.4294	931.015	913.9	0.00756962	0.00757645	0.534567	0.00757544	4.32698e-37	0	1	5.23363e-10	2:169763148:T:C	1	FG	sQTL
chr2	G6PC2_rs540524	G6PC2	2:169759064:169764078:clu_1090_NA_ENSG00000152254	120	41.5	10.3969	851.408	44.518	901.108	889.796	0.00756962	0.00757645	0.534567	0.00757544	3.68383e-24	0	1	1.73185e-07	2:169763148:T:C	1	FG	sQTL
chr2	G6PC2_rs540524	G6PC2	2:169763289:169764078:clu_1090_NA_ENSG00000152254	102	41.5	8.95827	851.57	31.5972	888.179	871.248	0.00756962	0.00757645	0.534567	0.00757544	1.78593e-18	0	1	6.28162e-10	2:169763148:T:C	1	FG	sQTL
chr2	G6PC2_rs1402837	G6PC2	2:169761126:169764078:clu_1090_NA_ENSG00000152254	111	41.5	12.9612	851.486	74.7766	931.364	912.096	0.00756962	0.00757645	0.534567	0.00757544	2.88518e-37	0	1	6.07237e-11	2:169763148:T:C	1	FG	sQTL
chr2	G6PC2_rs1402837	G6PC2	2:169761126:169763174:clu_1090_NA_ENSG00000152254	105	41.5	12.9198	851.541	74.4294	931.015	913.9	0.00756962	0.00757645	0.534567	0.00757544	4.32698e-37	0	1	5.23363e-10	2:169763148:T:C	1	FG	sQTL
chr2	G6PC2_rs1402837	G6PC2	2:169759064:169764078:clu_1090_NA_ENSG00000152254	120	41.5	10.3969	851.408	44.518	901.108	889.796	0.00756962	0.00757645	0.534567	0.00757544	3.68383e-24	0	1	1.73185e-07	2:169763148:T:C	1	FG	sQTL
chr2	G6PC2_rs1402837	G6PC2	2:169763289:169764078:clu_1090_NA_ENSG00000152254	102	41.5	8.95827	851.57	31.5972	888.179	871.248	0.00756962	0.00757645	0.534567	0.00757544	1.78593e-18	0	1	6.28162e-10	2:169763148:T:C	1	FG	sQTL
chr2	G6PC2_rs573225	G6PC2	2:169761126:169764078:clu_1090_NA_ENSG00000152254	111	41.5	12.9612	851.486	74.7766	931.364	912.096	0.00756962	0.00757645	0.534567	0.00757544	2.88518e-37	0	1	6.07237e-11	2:169763148:T:C	1	FG	sQTL
chr2	G6PC2_rs573225	G6PC2	2:169761126:169763174:clu_1090_NA_ENSG00000152254	105	41.5	12.9198	851.541	74.4294	931.015	913.9	0.00756962	0.00757645	0.534567	0.00757544	4.32698e-37	0	1	5.23363e-10	2:169763148:T:C	1	FG	sQTL
chr2	G6PC2_rs573225	G6PC2	2:169759064:169764078:clu_1090_NA_ENSG00000152254	120	41.5	10.3969	851.408	44.518	901.108	889.796	0.00756962	0.00757645	0.534567	0.00757544	3.68383e-24	0	1	1.73185e-07	2:169763148:T:C	1	FG	sQTL
chr2	G6PC2_rs573225	G6PC2	2:169763289:169764078:clu_1090_NA_ENSG00000152254	102	41.5	8.95827	851.57	31.5972	888.179	871.248	0.00756962	0.00757645	0.534567	0.00757544	1.78593e-18	0	1	6.28162e-10	2:169763148:T:C	1	FG	sQTL
chr2	G6PC2_rs560887	G6PC2	2:169761126:169764078:clu_1090_NA_ENSG00000152254	111	41.5	12.9612	851.486	74.7766	931.364	912.096	0.00756962	0.00757645	0.534567	0.00757544	2.88518e-37	0	1	6.07237e-11	2:169763148:T:C	1	FG	sQTL
chr2	G6PC2_rs560887	G6PC2	2:169761126:169763174:clu_1090_NA_ENSG00000152254	105	41.5	12.9198	851.541	74.4294	931.015	913.9	0.00756962	0.00757645	0.534567	0.00757544	4.32698e-37	0	1	5.23363e-10	2:169763148:T:C	1	FG	sQTL
chr2	G6PC2_rs560887	G6PC2	2:169759064:169764078:clu_1090_NA_ENSG00000152254	120	41.5	10.3969	851.408	44.518	901.108	889.796	0.00756962	0.00757645	0.534567	0.00757544	3.68383e-24	0	1	1.73185e-07	2:169763148:T:C	1	FG	sQTL
chr2	G6PC2_rs560887	G6PC2	2:169763289:169764078:clu_1090_NA_ENSG00000152254	102	41.5	8.95827	851.57	31.5972	888.179	871.248	0.00756962	0.00757645	0.534567	0.00757544	1.78593e-18	0	1	6.28162e-10	2:169763148:T:C	1	FG	sQTL
chr2	G6PC2_rs492594	G6PC2	2:169761126:169764078:clu_1090_NA_ENSG00000152254	111	41.5	12.9612	851.486	74.7766	931.364	912.096	0.00756962	0.00757645	0.534567	0.00757544	2.88518e-37	0	1	6.07237e-11	2:169763148:T:C	1	FG	sQTL
chr2	G6PC2_rs492594	G6PC2	2:169761126:169763174:clu_1090_NA_ENSG00000152254	105	41.5	12.9198	851.541	74.4294	931.015	913.9	0.00756962	0.00757645	0.534567	0.00757544	4.32698e-37	0	1	5.23363e-10	2:169763148:T:C	1	FG	sQTL
chr2	G6PC2_rs492594	G6PC2	2:169759064:169764078:clu_1090_NA_ENSG00000152254	120	41.5	10.3969	851.408	44.518	901.108	889.796	0.00756962	0.00757645	0.534567	0.00757544	3.68383e-24	0	1	1.73185e-07	2:169763148:T:C	1	FG	sQTL
chr2	G6PC2_rs492594	G6PC2	2:169763289:169764078:clu_1090_NA_ENSG00000152254	102	41.5	8.95827	851.57	31.5972	888.179	871.248	0.00756962	0.00757645	0.534567	0.00757544	1.78593e-18	0	1	6.28162e-10	2:169763148:T:C	1	FG	sQTL
chr2	G6PC2_rs2232326	G6PC2	2:169761126:169764078:clu_1090_NA_ENSG00000152254	111	41.5	12.9612	851.486	74.7766	931.364	912.096	0.00756962	0.00757645	0.534567	0.00757544	2.88518e-37	0	1	6.07237e-11	2:169763148:T:C	1	FG	sQTL
chr2	G6PC2_rs2232326	G6PC2	2:169761126:169763174:clu_1090_NA_ENSG00000152254	105	41.5	12.9198	851.541	74.4294	931.015	913.9	0.00756962	0.00757645	0.534567	0.00757544	4.32698e-37	0	1	5.23363e-10	2:169763148:T:C	1	FG	sQTL
chr2	G6PC2_rs2232326	G6PC2	2:169759064:169764078:clu_1090_NA_ENSG00000152254	120	41.5	10.3969	851.408	44.518	901.108	889.796	0.00756962	0.00757645	0.534567	0.00757544	3.68383e-24	0	1	1.73185e-07	2:169763148:T:C	1	FG	sQTL
chr2	G6PC2_rs2232326	G6PC2	2:169763289:169764078:clu_1090_NA_ENSG00000152254	102	41.5	8.95827	851.57	31.5972	888.179	871.248	0.00756962	0.00757645	0.534567	0.00757544	1.78593e-18	0	1	6.28162e-10	2:169763148:T:C	1	FG	sQTL
chr2	G6PC2_rs145353824	G6PC2	2:169761126:169764078:clu_1090_NA_ENSG00000152254	111	41.5	12.9612	851.486	74.7766	931.364	912.096	0.00756962	0.00757645	0.534567	0.00757544	2.88518e-37	0	1	6.07237e-11	2:169763148:T:C	1	FG	sQTL
chr2	G6PC2_rs145353824	G6PC2	2:169761126:169763174:clu_1090_NA_ENSG00000152254	105	41.5	12.9198	851.541	74.4294	931.015	913.9	0.00756962	0.00757645	0.534567	0.00757544	4.32698e-37	0	1	5.23363e-10	2:169763148:T:C	1	FG	sQTL
chr2	G6PC2_rs145353824	G6PC2	2:169759064:169764078:clu_1090_NA_ENSG00000152254	120	41.5	10.3969	851.408	44.518	901.108	889.796	0.00756962	0.00757645	0.534567	0.00757544	3.68383e-24	0	1	1.73185e-07	2:169763148:T:C	1	FG	sQTL
chr2	G6PC2_rs145353824	G6PC2	2:169763289:169764078:clu_1090_NA_ENSG00000152254	102	41.5	8.95827	851.57	31.5972	888.179	871.248	0.00756962	0.00757645	0.534567	0.00757544	1.78593e-18	0	1	6.28162e-10	2:169763148:T:C	1	FG	sQTL
chr2	G6PC2_rs17539351	G6PC2	2:169761126:169764078:clu_1090_NA_ENSG00000152254	111	41.5	12.9612	851.486	74.7766	931.364	912.096	0.00756962	0.00757645	0.534567	0.00757544	2.88518e-37	0	1	6.07237e-11	2:169763148:T:C	1	FG	sQTL
chr2	G6PC2_rs17539351	G6PC2	2:169761126:169763174:clu_1090_NA_ENSG00000152254	105	41.5	12.9198	851.541	74.4294	931.015	913.9	0.00756962	0.00757645	0.534567	0.00757544	4.32698e-37	0	1	5.23363e-10	2:169763148:T:C	1	FG	sQTL
chr2	G6PC2_rs17539351	G6PC2	2:169759064:169764078:clu_1090_NA_ENSG00000152254	120	41.5	10.3969	851.408	44.518	901.108	889.796	0.00756962	0.00757645	0.534567	0.00757544	3.68383e-24	0	1	1.73185e-07	2:169763148:T:C	1	FG	sQTL
chr2	G6PC2_rs17539351	G6PC2	2:169763289:169764078:clu_1090_NA_ENSG00000152254	102	41.5	8.95827	851.57	31.5972	888.179	871.248	0.00756962	0.00757645	0.534567	0.00757544	1.78593e-18	0	1	6.28162e-10	2:169763148:T:C	1	FG	sQTL
chr2	G6PC2_rs13430620	G6PC2	2:169761126:169764078:clu_1090_NA_ENSG00000152254	111	41.5	12.9612	851.486	74.7766	931.364	912.096	0.00756962	0.00757645	0.534567	0.00757544	2.88518e-37	0	1	6.07237e-11	2:169763148:T:C	1	FG	sQTL
chr2	G6PC2_rs13430620	G6PC2	2:169761126:169763174:clu_1090_NA_ENSG00000152254	105	41.5	12.9198	851.541	74.4294	931.015	913.9	0.00756962	0.00757645	0.534567	0.00757544	4.32698e-37	0	1	5.23363e-10	2:169763148:T:C	1	FG	sQTL
chr2	G6PC2_rs13430620	G6PC2	2:169759064:169764078:clu_1090_NA_ENSG00000152254	120	41.5	10.3969	851.408	44.518	901.108	889.796	0.00756962	0.00757645	0.534567	0.00757544	3.68383e-24	0	1	1.73185e-07	2:169763148:T:C	1	FG	sQTL
chr2	G6PC2_rs13430620	G6PC2	2:169763289:169764078:clu_1090_NA_ENSG00000152254	102	41.5	8.95827	851.57	31.5972	888.179	871.248	0.00756962	0.00757645	0.534567	0.00757544	1.78593e-18	0	1	6.28162e-10	2:169763148:T:C	1	FG	sQTL
chr2	ABCB11_rs563694	G6PC2	2:169761126:169764078:clu_1090_NA_ENSG00000152254	111	41.5	12.9612	851.486	74.7766	931.364	912.096	0.00756962	0.00757645	0.534567	0.00757544	2.88518e-37	0	1	6.07237e-11	2:169763148:T:C	1	FG	sQTL
chr2	ABCB11_rs563694	G6PC2	2:169761126:169763174:clu_1090_NA_ENSG00000152254	105	41.5	12.9198	851.541	74.4294	931.015	913.9	0.00756962	0.00757645	0.534567	0.00757544	4.32698e-37	0	1	5.23363e-10	2:169763148:T:C	1	FG	sQTL
chr2	ABCB11_rs563694	G6PC2	2:169759064:169764078:clu_1090_NA_ENSG00000152254	120	41.5	10.3969	851.408	44.518	901.108	889.796	0.00756962	0.00757645	0.534567	0.00757544	3.68383e-24	0	1	1.73185e-07	2:169763148:T:C	1	FG	sQTL
chr2	ABCB11_rs563694	G6PC2	2:169763289:169764078:clu_1090_NA_ENSG00000152254	102	41.5	8.95827	851.57	31.5972	888.179	871.248	0.00756962	0.00757645	0.534567	0.00757544	1.78593e-18	0	1	6.28162e-10	2:169763148:T:C	1	FG	sQTL
chr2	ABCB11_rs114764002	G6PC2	2:169761126:169764078:clu_1090_NA_ENSG00000152254	111	41.5	12.9612	851.486	74.7766	931.364	912.096	0.00756962	0.00757645	0.534567	0.00757544	2.88518e-37	0	1	6.07237e-11	2:169763148:T:C	1	FG	sQTL
chr2	ABCB11_rs114764002	G6PC2	2:169761126:169763174:clu_1090_NA_ENSG00000152254	105	41.5	12.9198	851.541	74.4294	931.015	913.9	0.00756962	0.00757645	0.534567	0.00757544	4.32698e-37	0	1	5.23363e-10	2:169763148:T:C	1	FG	sQTL
chr2	ABCB11_rs114764002	G6PC2	2:169759064:169764078:clu_1090_NA_ENSG00000152254	120	41.5	10.3969	851.408	44.518	901.108	889.796	0.00756962	0.00757645	0.534567	0.00757544	3.68383e-24	0	1	1.73185e-07	2:169763148:T:C	1	FG	sQTL
chr2	ABCB11_rs114764002	G6PC2	2:169763289:169764078:clu_1090_NA_ENSG00000152254	102	41.5	8.95827	851.57	31.5972	888.179	871.248	0.00756962	0.00757645	0.534567	0.00757544	1.78593e-18	0	1	6.28162e-10	2:169763148:T:C	1	FG	sQTL
chr2	ABCB11_rs191257736	G6PC2	2:169761126:169764078:clu_1090_NA_ENSG00000152254	111	41.5	12.9612	851.486	74.7766	931.364	912.096	0.00756962	0.00757645	0.534567	0.00757544	2.88518e-37	0	1	6.07237e-11	2:169763148:T:C	1	FG	sQTL
chr2	ABCB11_rs191257736	G6PC2	2:169761126:169763174:clu_1090_NA_ENSG00000152254	105	41.5	12.9198	851.541	74.4294	931.015	913.9	0.00756962	0.00757645	0.534567	0.00757544	4.32698e-37	0	1	5.23363e-10	2:169763148:T:C	1	FG	sQTL
chr2	ABCB11_rs191257736	G6PC2	2:169759064:169764078:clu_1090_NA_ENSG00000152254	120	41.5	10.3969	851.408	44.518	901.108	889.796	0.00756962	0.00757645	0.534567	0.00757544	3.68383e-24	0	1	1.73185e-07	2:169763148:T:C	1	FG	sQTL
chr2	ABCB11_rs191257736	G6PC2	2:169763289:169764078:clu_1090_NA_ENSG00000152254	102	41.5	8.95827	851.57	31.5972	888.179	871.248	0.00756962	0.00757645	0.534567	0.00757544	1.78593e-18	0	1	6.28162e-10	2:169763148:T:C	1	FG	sQTL
chr2	ABCB11_rs56100844	G6PC2	2:169761126:169764078:clu_1090_NA_ENSG00000152254	111	41.5	12.9612	851.486	74.7766	931.364	912.096	0.00756962	0.00757645	0.534567	0.00757544	2.88518e-37	0	1	6.07237e-11	2:169763148:T:C	1	FG	sQTL
chr2	ABCB11_rs56100844	G6PC2	2:169761126:169763174:clu_1090_NA_ENSG00000152254	105	41.5	12.9198	851.541	74.4294	931.015	913.9	0.00756962	0.00757645	0.534567	0.00757544	4.32698e-37	0	1	5.23363e-10	2:169763148:T:C	1	FG	sQTL
chr2	ABCB11_rs56100844	G6PC2	2:169759064:169764078:clu_1090_NA_ENSG00000152254	120	41.5	10.3969	851.408	44.518	901.108	889.796	0.00756962	0.00757645	0.534567	0.00757544	3.68383e-24	0	1	1.73185e-07	2:169763148:T:C	1	FG	sQTL
chr2	ABCB11_rs56100844	G6PC2	2:169763289:169764078:clu_1090_NA_ENSG00000152254	102	41.5	8.95827	851.57	31.5972	888.179	871.248	0.00756962	0.00757645	0.534567	0.00757544	1.78593e-18	0	1	6.28162e-10	2:169763148:T:C	1	FG	sQTL
chr2	ABCB11_rs3755158	G6PC2	2:169761126:169764078:clu_1090_NA_ENSG00000152254	111	41.5	12.9612	851.486	74.7766	931.364	912.096	0.00756962	0.00757645	0.534567	0.00757544	2.88518e-37	0	1	6.07237e-11	2:169763148:T:C	1	FG	sQTL
chr2	ABCB11_rs3755158	G6PC2	2:169761126:169763174:clu_1090_NA_ENSG00000152254	105	41.5	12.9198	851.541	74.4294	931.015	913.9	0.00756962	0.00757645	0.534567	0.00757544	4.32698e-37	0	1	5.23363e-10	2:169763148:T:C	1	FG	sQTL
chr2	ABCB11_rs3755158	G6PC2	2:169759064:169764078:clu_1090_NA_ENSG00000152254	120	41.5	10.3969	851.408	44.518	901.108	889.796	0.00756962	0.00757645	0.534567	0.00757544	3.68383e-24	0	1	1.73185e-07	2:169763148:T:C	1	FG	sQTL
chr2	ABCB11_rs3755158	G6PC2	2:169763289:169764078:clu_1090_NA_ENSG00000152254	102	41.5	8.95827	851.57	31.5972	888.179	871.248	0.00756962	0.00757645	0.534567	0.00757544	1.78593e-18	0	1	6.28162e-10	2:169763148:T:C	1	FG	sQTL
chr2	ABCB11_rs508741	G6PC2	2:169761126:169764078:clu_1090_NA_ENSG00000152254	111	41.5	12.9612	851.486	74.7766	931.364	912.096	0.00756962	0.00757645	0.534567	0.00757544	2.88518e-37	0	1	6.07237e-11	2:169763148:T:C	1	FG	sQTL
chr2	ABCB11_rs508741	G6PC2	2:169761126:169763174:clu_1090_NA_ENSG00000152254	105	41.5	12.9198	851.541	74.4294	931.015	913.9	0.00756962	0.00757645	0.534567	0.00757544	4.32698e-37	0	1	5.23363e-10	2:169763148:T:C	1	FG	sQTL
chr2	ABCB11_rs508741	G6PC2	2:169759064:169764078:clu_1090_NA_ENSG00000152254	120	41.5	10.3969	851.408	44.518	901.108	889.796	0.00756962	0.00757645	0.534567	0.00757544	3.68383e-24	0	1	1.73185e-07	2:169763148:T:C	1	FG	sQTL
chr2	ABCB11_rs508741	G6PC2	2:169763289:169764078:clu_1090_NA_ENSG00000152254	102	41.5	8.95827	851.57	31.5972	888.179	871.248	0.00756962	0.00757645	0.534567	0.00757544	1.78593e-18	0	1	6.28162e-10	2:169763148:T:C	1	FG	sQTL
chr2	ABCB11_rs199666154	G6PC2	2:169761126:169764078:clu_1090_NA_ENSG00000152254	111	41.5	12.9612	851.486	74.7766	931.364	912.096	0.00756962	0.00757645	0.534567	0.00757544	2.88518e-37	0	1	6.07237e-11	2:169763148:T:C	1	FG	sQTL
chr2	ABCB11_rs199666154	G6PC2	2:169761126:169763174:clu_1090_NA_ENSG00000152254	105	41.5	12.9198	851.541	74.4294	931.015	913.9	0.00756962	0.00757645	0.534567	0.00757544	4.32698e-37	0	1	5.23363e-10	2:169763148:T:C	1	FG	sQTL
chr2	ABCB11_rs199666154	G6PC2	2:169759064:169764078:clu_1090_NA_ENSG00000152254	120	41.5	10.3969	851.408	44.518	901.108	889.796	0.00756962	0.00757645	0.534567	0.00757544	3.68383e-24	0	1	1.73185e-07	2:169763148:T:C	1	FG	sQTL
chr2	ABCB11_rs199666154	G6PC2	2:169763289:169764078:clu_1090_NA_ENSG00000152254	102	41.5	8.95827	851.57	31.5972	888.179	871.248	0.00756962	0.00757645	0.534567	0.00757544	1.78593e-18	0	1	6.28162e-10	2:169763148:T:C	1	FG	sQTL
chr2	ABCB11_rs114691375	G6PC2	2:169761126:169764078:clu_1090_NA_ENSG00000152254	111	41.5	12.9612	851.486	74.7766	931.364	912.096	0.00756962	0.00757645	0.534567	0.00757544	2.88518e-37	0	1	6.07237e-11	2:169763148:T:C	1	FG	sQTL
chr2	ABCB11_rs114691375	G6PC2	2:169761126:169763174:clu_1090_NA_ENSG00000152254	105	41.5	12.9198	851.541	74.4294	931.015	913.9	0.00756962	0.00757645	0.534567	0.00757544	4.32698e-37	0	1	5.23363e-10	2:169763148:T:C	1	FG	sQTL
chr2	ABCB11_rs114691375	G6PC2	2:169759064:169764078:clu_1090_NA_ENSG00000152254	120	41.5	10.3969	851.408	44.518	901.108	889.796	0.00756962	0.00757645	0.534567	0.00757544	3.68383e-24	0	1	1.73185e-07	2:169763148:T:C	1	FG	sQTL
chr2	ABCB11_rs114691375	G6PC2	2:169763289:169764078:clu_1090_NA_ENSG00000152254	102	41.5	8.95827	851.57	31.5972	888.179	871.248	0.00756962	0.00757645	0.534567	0.00757544	1.78593e-18	0	1	6.28162e-10	2:169763148:T:C	1	FG	sQTL
chr7	STEAP2AS1_rs13242882	GTPBP10	7:89982323:89983772:clu_21529_NA_ENSG00000105793	89	5.16667	6.35302	5.85929	14.0183	19.9657	19.8698	0.00772116	0.00772112	0.524042	0.0087427	1.08503e-08	3.79199e-05	0.985031	0.0149308	7:89963465:A:T	0.194829	FG	sQTL
chr7	STEAP2AS1_rs13242882	GTPBP10	7:89983863:89984400:clu_21529_NA_ENSG00000105793	93	5.16667	6.18502	5.81638	13.5909	20.0086	19.3947	0.00765215	0.00765338	0.528729	0.00821294	9.84727e-09	2.34313e-05	0.99164	0.00833695	7:90030153:A:G	0.457583	FG	sQTL
chr7	STEAP2_rs194520	GTPBP10	7:89982323:89983772:clu_21529_NA_ENSG00000105793	89	5.16667	6.35302	5.85929	14.0183	19.9657	19.8698	0.00772116	0.00772112	0.524042	0.0087427	1.08503e-08	3.79199e-05	0.985031	0.0149308	7:89963465:A:T	0.194829	FG	sQTL
chr7	STEAP2_rs194520	GTPBP10	7:89983863:89984400:clu_21529_NA_ENSG00000105793	93	5.16667	6.18502	5.81608	13.5909	20.0075	19.3944	0.00765215	0.00765338	0.528729	0.00821294	9.85439e-09	2.34554e-05	0.991633	0.00834306	7:90030153:A:G	0.458056	FG	sQTL
chr11	LMO1_rs2168101	LMO1	11:8252051:8256102:clu_6347_NA_ENSG00000166407	10	4.05263	5.05363	1.84582	8.38061	10.5695	10.1321	0.00769099	0.00779307	0.526342	0.00837345	2.34922e-06	0.00163935	0.988185	0.0101516	11:8251921:G:C	0.354251	FG	sQTL
chr14	WARS_rs12888855	WARS	14:100835595:100841620:clu_5603_NA_ENSG00000140105	109	6.75	9.70647	13.5639	40.3132	54.8492	53.8613	0.00762522	0.00763165	0.530606	0.00800103	1.6791e-20	6.95873e-09	0.994417	0.00558347	14:100830818:C:A	0.931422	FG	sQTL
chr14	WARS_rs12888855	WARS	14:100835595:100842597:clu_5603_NA_ENSG00000140105	116	6.75	8.34562	13.5017	28.9196	42.7293	42.4137	0.00768488	0.00768039	0.526526	0.00847063	2.92252e-15	1.45021e-08	0.988402	0.0115976	14:100830818:C:A	0.807158	FG	sQTL
chr14	WARS_rs12888855	WARS	14:100828258:100841620:clu_5603_NA_ENSG00000140105	96	6.75	5.97447	13.6909	11.2173	26.3576	24.8797	0.00761058	0.00762121	0.532302	0.00782746	4.49519e-08	3.79394e-09	0.996657	0.00334332	14:100830818:C:A	0.935518	FG	sQTL
chr17	EFCAB13_rs12452315	EFCAB13	17:45422464:45447803:clu_16914_NA_ENSG00000178852	204	5.66667	14.0583	7.81737	90.8232	99.4569	98.6267	0.00764186	0.00764914	0.529877	0.00806772	2.27822e-42	2.55263e-06	0.993404	0.00659369	17:45443494:A:G	0.292588	FG	sQTL
chr17	EFCAB13_rs12452315	MRPL45P2	17:45560456:45567532:clu_16916_NA_ENSG00000228782	80	5.57143	5.50638	8.16526	10.5991	20.0867	18.7325	0.00761654	0.00760586	0.531954	0.00785887	9.48042e-08	1.07949e-06	0.996199	0.00379956	17:45565093:C:T	0.239429	FG	sQTL
chr17	EFCAB13_rs12452315	MRPL45P2	17:45566321:45567532:clu_16916_NA_ENSG00000228782	58	5.55	4.84063	8.16618	7.66958	16.9325	15.8011	0.00761914	0.00761882	0.531189	0.00793932	2.22537e-06	1.3543e-06	0.995198	0.00479846	17:45565093:C:T	0.251596	FG	sQTL
chr20	LINC00261_rs6113722	LINC00261	20:22545754:22547321:clu_19805_NA_ENSG00000259974	71	9.38776	4.9288	37.5703	7.42594	46.1738	44.9657	0.00762113	0.00761293	0.531528	0.007904	2.61882e-06	2.11894e-19	0.995574	0.00442295	20:22561382:T:C	0.247384	FG	sQTL
chr20	LINC00261_rs6113722	FOXA2	20:22563792:22564830:clu_19807_NA_ENSG00000125798	10	8.63636	4.30364	32.7971	6.31368	39.5663	38.9994	0.00765795	0.00766249	0.528393	0.0082489	1.64999e-05	5.20174e-17	0.991206	0.00877776	20:22548698:C:G	0.188157	FG	sQTL
chr20	LINC00261_rs6113722	LINC00261	20:22548523:22559148:clu_19807_NA_ENSG00000259974	8	8.63636	4.17064	32.9379	5.64201	38.9871	38.4484	0.00766568	0.00766437	0.52817	0.00826325	3.39395e-05	4.74423e-17	0.99092	0.00904632	20:22548698:C:G	0.198749	FG	sQTL
chr20	FOXA2_rs3833331	LINC00261	20:22545754:22547321:clu_19805_NA_ENSG00000259974	71	9.38776	4.9288	37.5703	7.42594	46.1738	44.9657	0.00762113	0.00761293	0.531528	0.007904	2.61882e-06	2.11894e-19	0.995574	0.00442295	20:22561382:T:C	0.247384	FG	sQTL
chr20	FOXA2_rs3833331	FOXA2	20:22563792:22564830:clu_19807_NA_ENSG00000125798	10	8.63636	4.30364	32.7971	6.31368	39.5663	38.9994	0.00765795	0.00766249	0.528393	0.0082489	1.64999e-05	5.20174e-17	0.991206	0.00877776	20:22548698:C:G	0.188157	FG	sQTL
chr20	FOXA2_rs3833331	LINC00261	20:22548523:22559148:clu_19807_NA_ENSG00000259974	8	8.63636	4.17064	32.9379	5.64201	38.9871	38.4484	0.00766568	0.00766437	0.52817	0.00826325	3.39395e-05	4.74423e-17	0.99092	0.00904632	20:22548698:C:G	0.198749	FG	sQTL
chr20	LINC01384_rs1337918	LINC00261	20:22545754:22547321:clu_19805_NA_ENSG00000259974	71	9.38776	4.9288	37.5703	7.42594	46.1738	44.9657	0.00762113	0.00761293	0.531528	0.007904	2.61882e-06	2.11894e-19	0.995574	0.00442295	20:22561382:T:C	0.247384	FG	sQTL
chr20	LINC01384_rs1337918	FOXA2	20:22563792:22564830:clu_19807_NA_ENSG00000125798	10	8.63636	4.30364	32.7971	6.31368	39.5663	38.9994	0.00765795	0.00766249	0.528393	0.0082489	1.64999e-05	5.20174e-17	0.991206	0.00877776	20:22548698:C:G	0.188157	FG	sQTL
chr20	LINC01384_rs1337918	LINC00261	20:22548523:22559148:clu_19807_NA_ENSG00000259974	8	8.63636	4.17064	32.9379	5.64201	38.9871	38.4484	0.00766568	0.00766437	0.52817	0.00826325	3.39395e-05	4.74423e-17	0.99092	0.00904632	20:22548698:C:G	0.198749	FG	sQTL
