## Supplementary material for "Genetic regulation of RNA splicing in human pancreatic islets": Table S3

### Sheet: sQTLs
Annotation	InBed_Index_SNP	ExpectNum_of_InBed_SNP	PValue	FC
Active_promoters	1102	392.82	2.03e-266	2.80535
Active_enhancers_I	324	170.909	2.51e-29	1.89575
Active_enhancers_II	437	296.903	6.13e-18	1.47186
Active_enhancers_III	156	133.537	0.0247	1.16821
Inactive_enhancers	485	653.008	1	0.742716
CTCF_enriched	230	189.651	0.00126	1.21275
Inactive_regions	390	608.806	1	0.640598
gencode.v31lift37_intronic_regions	2683	2603.09	8.62e-08	1.0307
gencode.v31lift37_exonic_regions	2307	1308.45	0	1.76316
gencode.v31lift37_fivePrime_splice	155	37.7387	1.4e-51	4.10719
gencode.v31lift37_threePrime_splice	202	41.5254	1.13e-79	4.86449

### Sheet: eQTLs
Annotation	InBed_Index_SNP	ExpectNum_of_InBed_SNP	PValue	FC
Active_promoters	1129	361.792	0	3.12058
Active_enhancers_I	331	156.399	9.92e-40	2.11639
Active_enhancers_II	398	268.447	1.29e-16	1.4826
Active_enhancers_III	203	127.602	2.9e-11	1.59089
Inactive_enhancers	547	597.714	0.995	0.915153
CTCF_enriched	237	182.476	1.41e-05	1.2988
Inactive_regions	413	569.579	1	0.725098
gencode.v31lift37_intronic_regions	2185	2153.89	0.0237	1.01445
gencode.v31lift37_exonic_regions	1778	1118.82	9.92e-196	1.58918
gencode.v31lift37_fivePrime_splice	81	36.6998	1.92e-11	2.20709
gencode.v31lift37_threePrime_splice	77	36.8261	1.03e-09	2.09091
