## Supplementary material for "Genetic regulation of RNA splicing in human pancreatic islets": Overview of Supplementary Tables

### Sheet: Sheet1
Overview of Supplementary Tables
Supplementary Table 1	Significant lead eQTLs
Supplementary Table 2	Significant lead sQTLs
Supplementary Table 3	GREGOR enrichments of e/sQTLs among functional annotations
Supplementary Table 4	sQTL colocalizations with gwas-pw
Supplementary Table 5	eQTL colocalizations with gwas-pw
Supplementary Table 6	sTWAS for T2D/FG/FI/T1D
Supplementary Table 7	eTWAS for T2D/FG/FI/T1D
Supplementary Table 8	T2D loci with target genes nominated in this study and comparison with insPIRE
Supplementary Table 9	FG/FI loci with target genes nominated in this study and comparison with insPIRE
Supplementary Table 10	Nominated genes for all traits and scRNA expression component
