## Appendix for "Genetic regulation of RNA splicing in human pancreatic islets"

### Sheet: Sheet1
Author	Affiliation 1	Affiliation 2	Affiliation 3	Affiliation 4
Miriam Cnop	ULB Center for Diabetes Research, Medical Faculty, Université Libre De Bruxelles, Brussels (ULB) Belgium.	Division of Endocrinology, Erasmus Hospital, Université Libre De Bruxelles, Brussels, Belgium.
Lena Eliasson	Islet Cell Exocytosis, Lund University Diabetes Centre; Department of Clinical Sciences Malmö, Lund University; and Clinical Research Centre, Skåne University Hospital, Malmö, Sweden
Jonathan Lou S. Esguerra	Islet Cell Exocytosis, Lund University Diabetes Centre; Department of Clinical Sciences Malmö, Lund University; and Clinical Research Centre, Skåne University Hospital, Malmö, Sweden
Décio L. Eizirik	ULB Center for Diabetes Research, Medical Faculty, Université Libre De Bruxelles, Brussels (ULB) Belgium.	Welbio, Medical Faculty, Université Libre De Bruxelles, Brussels (ULB) Belgium.	Diabetes Center, Indiana Biosciences Research Institute, Indianapolis, IN, USA.
Anna L. Gloyn	Oxford Centre for Diabetes, Endocrinology and Metabolism, Radcliffe Department of Medicine, University of Oxford, Oxford, UK.	Department of Pediatrics, Division of Endocrinology, Stanford School of Medicine, Stanford, CA, USA.
Leif Groop	Diabetes Centre, Lund University, Lund, Sweden.	Finnish Institute of Molecular Medicine, Helsinki University, Helsinki, Finland.
Thomas S. Jensen	Intomics A/S, Kgs. Lyngby, Denmark.
Torben Hansen	Section of Metabolic Genetics, Novo Nordisk Center for Basic Metabolic Research, Faculty of Health and Medical Science, University of Copenhagen, Copenhagen, Denmark
Piero Marchetti	Department of Clinical and Experimental Medicine, and AOUP Cisanello University Hospital, University of Pisa, Pisa, Italy
Josep M. Mercader	Program in Medical and Population Genetics, Broad Institute of MIT and Harvard, Cambridge, MA, USA	Diabetes Unit and Center for Genomic Medicine, Massachusetts General Hospital, Boston, MA, USA.	Department of Medicine, Harvard Medical School, Boston, MA, USA.
Hindrik Mulder	Unit of Molecular Metabolism, Lund University Diabetes Centre, Malmö, Sweden.
Rashmi B. Prasad	Lund University Diabetes Centre, Department of Clinical Sciences, Lund University, Skåne University Hospital, Malmö, Sweden.
Chris R. Stabile-Barnett	A2F-Associates Limited, 7 Laureate Paddocks Newmarket, Suffolk, England CB8 0AP
Christian Thirion	Sirion Biotech GmbH, 82152 Planegg-Martinsried, Germany.
David Torrents	Barcelona Supercomputing Center (BSC), Barcelona, Spain. david.torrents@bsc.es.	Institució Catalana de Recerca i Estudis Avançats (ICREA), Barcelona, Spain.
Jorge Ferrer	Centre for Genomic Regulation, The Barcelona Institute of Science and Technology, Barcelona, Spain	Centro de Investigación Biomédica en red Diabetes y enfermedades metabólicas asociadas (CIBERDEM), Spain	Department of Metabolism, Digestion and Reproduction, Imperial College London, London, United Kingdom
